# Variability in porcine microRNA genes and its association with mRNA expression and lipid phenotypes

**DOI:** 10.1101/2020.04.17.038315

**Authors:** Emilio Mármol-Sanchez, María Gracia Luigi-Sierra, Anna Castelló, Dailu Guan, Raquel Quintanilla, Raul Tonda, Marcel Amills

## Abstract

**Background:** Mature microRNAs (miRNAs) play an important role in repressing the expression of a wide range of mRNAs. The variability of miRNA genes and their corresponding 3’UTR binding sites might disrupt canonical conserved miRNA-mRNA pairing, thus modifying gene expression patterns. The presence of polymorphic sites in miRNA genes and their association with gene expression phenotypes and complex traits has been poorly characterized in pigs so far.

**Results:** By analyzing whole-genome sequences from 120 pigs and wild boars from Europe and Asia, we have identified 285 single nucleotide polymorphisms (SNPs) mapping to miRNA loci, as well as 109,724 SNPs located in predicted 7mer-m8 miRNA binding sites within porcine 3’UTRs. Porcine miRNA genes show a reduced SNP density compared with their flanking non-miRNA regions. By sequencing the genomes of 5 Duroc boars, we have identified 12 miRNA SNPs that have been subsequently genotyped in their offspring (N = 345, Lipgen population). Association analyses between miRNA SNPs and 38 lipid-related traits as well as hepatic and muscle microarray expression phenotypes recorded in the Lipgen population were carried out. The most relevant association detected was the one between the genotype of the rs319154814 (G/A) SNP located in the apical loop of the ssc-miR-326 hairpin precursor and *PPP1CC* mRNA levels in the liver (*q*-value = 0.058). This result was subsequently confirmed by qPCR (*P*-value = 0.027). The rs319154814 (G/A) genotype was also associated with several fatty acid composition traits.

**Conclusions:** Porcine miRNA genes show a reduced variability consistent with strong purifying selection, particularly in the seed region, which plays a critical role in miRNA binding. Although it is generally assumed that SNPs mapping to the seed region are the ones with the strongest consequences on mRNA expression, we show that a SNP mapping to the apical region of ssc-miR-326 is significantly associated with the hepatic mRNA levels of the *PPP1CC* gene, one of its predicted targets. Although experimental confirmation of such interaction has been obtained in humans but not in pigs, this result highlights the need of further investigating the functional effects of miRNA polymorphisms located outside the seed region on gene expression in pigs.
