## Supplementary material for "Variability in porcine microRNA genes and its association with mRNA expression and lipid phenotypes": TableS1

### Sheet: TableS1
Table S1: List of whole-genome sequences from European domestic pigs (EDM, N = 40), Asian domestic pigs (ADM, N = 40), European wild boars (EWB, N = 20) and Asian wild boars (AWB, N = 20).
Run	BioSample	Sample	SRA Study	Experiment	Group	Breed/Location	Center Name	ReleaseDate	Million reads	% Reads mapped	GC content (%)	Coverage
SRR11568209	SAMN14638798	SRS6500369	SRP257302	SRX8137140	5 parentals	Duroc	CRAG	2020-04-24	486.4	91.8	41.9	37.2
SRR11568208	SAMN14638799	SRS6500371	SRP257302	SRX8137141	5 parentals	Duroc	CRAG	2020-04-24	504.7	92	41.5	38.7
SRR11568207	SAMN14638800	SRS6500370	SRP257302	SRX8137142	5 parentals	Duroc	CRAG	2020-04-24	475.7	90.9	41.9	36
SRR11568206	SAMN14638801	SRS6500372	SRP257302	SRX8137143	5 parentals	Duroc	CRAG	2020-04-24	510.5	91.5	41.7	38.9
SRR11568205	SAMN14638802	SRS6500373	SRP257302	SRX8137144	5 parentals	Duroc	CRAG	2020-04-24	336.5	91.5	41.5	25.5
ERR173202	SAMEA1557410	ERS177334	ERP001813	ERX149165	ADM	Meishan	WUR-PBR	2012-10-12	117.1	97.2	38.5	8.8
SRR1172563	SAMN02646543	SRS559499	SRP038221	SRX473146	ADM	Tongchen	HUAZHONG AGRICULTURAL UNIVERSITY	2014-08-22	112.7	86.6	39	8.1
SRR1172577	SAMN02646545	SRS559500	SRP038221	SRX473147	ADM	Tongchen	HUAZHONG AGRICULTURAL UNIVERSITY	2014-08-22	121.8	83.5	40.6	8.4
SRR1216635	SAMN02646544	SRS559501	SRP038221	SRX473148	ADM	Tongchen	HUAZHONG AGRICULTURAL UNIVERSITY	2014-08-22	87.6	86.4	39.6	6.2
SRR1216636	SAMN02646546	SRS559502	SRP038221	SRX473149	ADM	Tongchen	HUAZHONG AGRICULTURAL UNIVERSITY	2014-08-22	82.9	82.9	41.3	5.7
SRR3123375	SAMN04440480	SRS1261811	SRP068560	SRX1544453	ADM	Jinhua	NOVOGENE	2016-07-06	275.9	91.6	43.9	20.8
SRR3123391	SAMN04440482	SRS1261812	SRP068560	SRX1544455	ADM	Rongchang	NOVOGENE	2016-07-06	220.6	86.4	42.9	15.9
SRR3123398	SAMN04440481	SRS1261813	SRP068560	SRX1544454	ADM	Meishan	NOVOGENE	2016-07-06	278.5	93.1	42	21.4
SRR448588	SAMN02953814	SRS688476	SRP011937	SRX131601	ADM	Wuzhishan	BGI	2012-11-26	132.4	87.7	42.4	9.6
SRR5088931	SAMN06115553	SRS1844647	SRP075519	SRX2405926	ADM	Rongchang	CHINA AGRICULTURAL UNIVERSTIY	2017-01-01	141.9	90.4	42.5	10.6
SRR5088932	SAMN06115552	SRS1844648	SRP075519	SRX2405927	ADM	Rongchang	CHINA AGRICULTURAL UNIVERSTIY	2017-01-01	173.9	90.3	42.6	13
SRR949626	SAMN02298073	SRS465708	SRP028348	SRX329710	ADM	Wuzhishan	BGI	2015-07-22	167.9	86.9	41	12
SRR949628	SAMN02298074	SRS465709	SRP028348	SRX329712	ADM	Wuzhishan	BGI	2015-07-22	171.2	86.9	40.7	12.3
SRR949630	SAMN02298075	SRS465710	SRP028348	SRX329714	ADM	Wuzhishan	BGI	2015-07-22	169.4	87.1	40.9	12.2
SRR949678	SAMN02298096	SRS465731	SRP028348	SRX329762	ADM	Tibetan	BGI	2015-07-22	157.7	81.8	40.5	9.6
SRR949680	SAMN02298097	SRS465732	SRP028348	SRX329764	ADM	Tibetan	BGI	2015-07-22	170.3	80.4	40.6	9.9
SRR949681	SAMN02298098	SRS465733	SRP028348	SRX329765	ADM	Tibetan	BGI	2015-07-22	181	86.5	41.4	12.9
SRR949697	SAMN02298106	SRS465741	SRP028348	SRX329781	ADM	Sichuan	BGI	2015-07-22	162.5	86.7	41.4	11.6
SRR949702	SAMN02298108	SRS465743	SRP028348	SRX329786	ADM	Sichuan	BGI	2015-07-22	175.1	86.2	41.5	12.4
SRR949703	SAMN02298109	SRS465744	SRP028348	SRX329787	ADM	Sichuan	BGI	2015-07-22	181.9	86.1	41.8	12.9
SRR949715	SAMN02298115	SRS465750	SRP028348	SRX329799	ADM	Hetao	BGI	2015-07-22	174	86.9	41	12.5
SRR949717	SAMN02298116	SRS465751	SRP028348	SRX329801	ADM	Hetao	BGI	2015-07-22	161.6	87	41.9	11.6
SRR949724	SAMN02298118	SRS465753	SRP028348	SRX329808	ADM	Hetao	BGI	2015-07-22	157.1	86.9	41.3	11.3
SRR949726	SAMN02298119	SRS465754	SRP028348	SRX329810	ADM	Hetao	BGI	2015-07-22	166	87.2	40.9	11.9
SRR949727	SAMN02298120	SRS465755	SRP028348	SRX329811	ADM	Hetao	BGI	2015-07-22	161	91.4	40.4	12.1
SRR949732	SAMN02298122	SRS465757	SRP028348	SRX329816	ADM	Minzhu	BGI	2015-07-22	169.8	87.4	40.8	12.2
SRR949733	SAMN02298123	SRS465758	SRP028348	SRX329817	ADM	Minzhu	BGI	2015-07-22	176.3	86.7	40.2	12.6
SRR949736	SAMN02298124	SRS465759	SRP028348	SRX329820	ADM	Minzhu	BGI	2015-07-22	151.7	87	41.3	10.9
SRR949738	SAMN02298125	SRS465760	SRP028348	SRX329822	ADM	Minzhu	BGI	2015-07-22	178	87	41.2	12.8
SRR949740	SAMN02298126	SRS465761	SRP028348	SRX329824	ADM	Minzhu	BGI	2015-07-22	175.8	86.3	40.8	12.5
SRR949742	SAMN02298127	SRS465762	SRP028348	SRX329826	ADM	Bamaxiang	BGI	2015-07-22	173.7	86.9	41.3	12.4
SRR949743	SAMN02298128	SRS465763	SRP028348	SRX329827	ADM	Bamaxiang	BGI	2015-07-22	187.9	86.6	41.2	13.4
SRR949746	SAMN02298129	SRS465764	SRP028348	SRX329830	ADM	Bamaxiang	BGI	2015-07-22	167.6	86.7	42.5	12
SRR949747	SAMN02298130	SRS465765	SRP028348	SRX329831	ADM	Bamaxiang	BGI	2015-07-22	181.8	86.3	40.8	12.9
SRR949749	SAMN02298131	SRS465766	SRP028348	SRX329833	ADM	Bamaxiang	BGI	2015-07-22	174.3	86.7	41.7	12.5
SRR949753	SAMN02298133	SRS465768	SRP028348	SRX329837	ADM	Laiwu	BGI	2015-07-22	171	87	41	12.3
SRR949756	SAMN02298134	SRS465769	SRP028348	SRX329840	ADM	Laiwu	BGI	2015-07-22	171.5	86.6	41.3	12.2
SRR949757	SAMN02298135	SRS465770	SRP028348	SRX329841	ADM	Laiwu	BGI	2015-07-22	180	85.8	41	12.7
SRR949760	SAMN02298136	SRS465771	SRP028348	SRX329844	ADM	Laiwu	BGI	2015-07-22	174.8	85.6	41.3	12.3
SRR949762	SAMN02298137	SRS465772	SRP028348	SRX329846	ADM	Laiwu	BGI	2015-07-22	175	85.3	40.8	12.3
ERR173212	SAMEA1557411	ERS177344	ERP001813	ERX149175	AWB	Japan	WUR-PBR	2012-10-11	130.2	86.4	38.2	8.4
ERR173220	SAMEA1557396	ERS177352	ERP001813	ERX149183	AWB	South China	WUR-PBR	2012-10-11	117.8	97	39.9	8.7
ERR173222	SAMEA1557421	ERS177354	ERP001813	ERX149185	AWB	North China	WUR-PBR	2012-10-11	117.2	96.2	39.1	8.4
ERR977151	SAMEA3497815	ERS804964	ERP011076	ERX1054134	AWB		WAGENINGEN UNIVERSITY	2015-08-28	116.2	78.6	46.1	7.6
ERR977165	SAMEA3497818	ERS804967	ERP011076	ERX1054148	AWB		WAGENINGEN UNIVERSITY	2015-08-28	90.2	91	42.8	10.2
ERR977168	SAMEA3497819	ERS804968	ERP011076	ERX1054151	AWB		WAGENINGEN UNIVERSITY	2015-08-28	122.1	85.2	42.1	8.6
ERR977180	SAMEA3497822	ERS804971	ERP011076	ERX1054163	AWB		WAGENINGEN UNIVERSITY	2015-08-28	113.1	82.6	42.2	7.7
SRR1581061	SAMN03031172	SRS703308	SRP047260	SRX703567	AWB	Korea	SEOUL NATIONAL UNIVERSITY	2015-03-16	100.5	77.3	45.6	6.5
SRR1581063	SAMN03031173	SRS703309	SRP047260	SRX703568	AWB	Korea	SEOUL NATIONAL UNIVERSITY	2015-03-16	95.7	80.3	40.3	6.4
SRR1581067	SAMN03031174	SRS703310	SRP047260	SRX703569	AWB	Korea	SEOUL NATIONAL UNIVERSITY	2015-03-16	98.3	83	41	6.8
SRR1581070	SAMN03031175	SRS703311	SRP047260	SRX703570	AWB	Korea	SEOUL NATIONAL UNIVERSITY	2015-03-16	102.5	79.7	41.1	6.8
SRR1581073	SAMN03031176	SRS703312	SRP047260	SRX703571	AWB	Korea	SEOUL NATIONAL UNIVERSITY	2015-03-16	103.1	80.6	42.2	6.9
SRR1581075	SAMN03031177	SRS703313	SRP047260	SRX703572	AWB	Korea	SEOUL NATIONAL UNIVERSITY	2015-03-16	97.6	76.8	46	6.2
SRR1581080	SAMN03031179	SRS703315	SRP047260	SRX703574	AWB	Korea	SEOUL NATIONAL UNIVERSITY	2015-03-16	107.8	78.4	41.8	7
SRR3745076	SAMN05362551	SRS1541811	SRP074357	SRX1898989	AWB	Russia	CRAG	2016-09-05	104.2	87.1	40.9	7.5
SRR949641	SAMN02298081	SRS465716	SRP028348	SRX329725	AWB	South China	BGI	2015-07-22	176	86.8	41.3	12.3
SRR949643	SAMN02298082	SRS465717	SRP028348	SRX329727	AWB	South China	BGI	2015-07-22	181.7	86.1	41.2	12.9
SRR949650	SAMN02298084	SRS465719	SRP028348	SRX329734	AWB	South China	BGI	2015-07-22	117.9	85.4	40	8.3
SRR949653	SAMN02298085	SRS465720	SRP028348	SRX329737	AWB	South China	BGI	2015-07-22	129.3	85.5	39.5	9.1
SRR949654	SAMN02298086	SRS465721	SRP028348	SRX329738	AWB	South China	BGI	2015-07-22	126.9	85.2	39.4	8.9
ERR875316	SAMEA3376937	ERS718609	ERP010412	ERX954919	EDM	Pietrain	WAGENINGEN UNIVERSITY	2015-05-15	159.4	88.7	40.2	8.7
ERR875318	SAMEA3376938	ERS718610	ERP010412	ERX954921	EDM	Pietrain	WAGENINGEN UNIVERSITY	2015-05-15	158.1	88.6	40.5	11.6
ERR875320	SAMEA3376939	ERS718611	ERP010412	ERX954923	EDM	Pietrain	WAGENINGEN UNIVERSITY	2015-05-15	173.6	88.6	41	12.7
SRR1178916	SAMN02665306	SRS562609	SRP039012	SRX476909	EDM	Mangalitza	AGRICULTURAL BIOTECHNOLOGY CENTER	2014-08-15	202.6	85	41.5	14.3
SRR1178923	SAMN02665304	SRS562610	SRP039012	SRX476910	EDM	Mangalitza	AGRICULTURAL BIOTECHNOLOGY CENTER	2014-08-15	157	78.4	39.3	10.3
SRR1178925	SAMN02665305	SRS562611	SRP039012	SRX476911	EDM	Mangalitza	AGRICULTURAL BIOTECHNOLOGY CENTER	2014-08-15	206.9	85.6	41.9	14.8
SRR1513307	SAMN02904857	SRS655955	SRP044261	SRX648632	EDM	Iberian	CRAG	2014-08-08	171.1	92.5	40.1	13.1
SRR1577877	SAMN03031142	SRS703276	SRP047260	SRX703536	EDM	Duroc	SEOUL NATIONAL UNIVERSITY	2015-03-16	181.3	87.2	42.9	13.2
SRR1577880	SAMN03031145	SRS703279	SRP047260	SRX703539	EDM	Duroc	SEOUL NATIONAL UNIVERSITY	2015-03-16	189.8	86.4	44.9	13.7
SRR1581045	SAMN03031159	SRS703294	SRP047260	SRX703553	EDM	Yucatan	SEOUL NATIONAL UNIVERSITY	2015-03-16	217.8	87.4	40.6	15.9
SRR1581046	SAMN03031160	SRS703295	SRP047260	SRX703554	EDM	Yucatan	SEOUL NATIONAL UNIVERSITY	2015-03-16	225.1	92.3	40.6	17.3
SRR1581047	SAMN03031161	SRS703296	SRP047260	SRX703555	EDM	Yucatan	SEOUL NATIONAL UNIVERSITY	2015-03-16	222.5	91.2	42.2	16.9
SRR1581048	SAMN03031162	SRS703298	SRP047260	SRX703557	EDM	Yucatan	SEOUL NATIONAL UNIVERSITY	2015-03-16	218.2	87.7	40.6	15.9
SRR1581052	SAMN03031166	SRS703302	SRP047260	SRX703561	EDM	Yucatan	SEOUL NATIONAL UNIVERSITY	2015-03-16	222.2	86.3	41.9	16
SRR1581055	SAMN03031169	SRS703305	SRP047260	SRX703564	EDM	Yucatan	SEOUL NATIONAL UNIVERSITY	2015-03-16	221.1	87.4	41.2	16.1
SRR1581056	SAMN03031170	SRS703306	SRP047260	SRX703565	EDM	Yucatan	SEOUL NATIONAL UNIVERSITY	2015-03-16	220.8	86.2	42.2	15.9
SRR1581135	SAMN03031189	SRS703326	SRP047260	SRX703586	EDM	Yorkshire	SEOUL NATIONAL UNIVERSITY	2015-03-16	221.4	77.4	47.7	14.3
SRR1581136	SAMN03031190	SRS703327	SRP047260	SRX703589	EDM	Yorkshire	SEOUL NATIONAL UNIVERSITY	2015-03-16	185.6	75.6	48.8	11.7
SRR1581138	SAMN03031193	SRS703332	SRP047260	SRX703596	EDM	Yorkshire	SEOUL NATIONAL UNIVERSITY	2015-07-22	175.6	90.1	42.5	13.1
SRR1581139	SAMN03031192	SRS703333	SRP047260	SRX703595	EDM	Yorkshire	SEOUL NATIONAL UNIVERSITY	2015-03-16	169.9	87.4	42.1	12.2
SRR1581140	SAMN03031194	SRS703334	SRP047260	SRX703597	EDM	Yorkshire	SEOUL NATIONAL UNIVERSITY	2015-07-22	170.8	91.1	42.4	12.8
SRR1917381	SAMN03421607	SRS875335	SRP074357	SRX958019	EDM	Iberian	UNIVERSITAT AUTONOMA BARCELONA	2015-04-27	211.3	84.1	41.6	14.8
SRR3118615	SAMN04440474	SRS1261795	SRP068560	SRX1544456	EDM	Hampshire	NOVOGENE	2016-07-05	228.2	94	42.3	17.7
SRR3123333	SAMN04440477	SRS1261808	SRP068560	SRX1544450	EDM	Pietrain	NOVOGENE	2016-07-06	178.7	87.2	43.1	12.8
SRR3123347	SAMN04440478	SRS1261809	SRP068560	SRX1544451	EDM	Large-White	NOVOGENE	2016-07-06	234.4	93.3	41.4	18
SRR4341272	SAMN05791662	SRS1725713	SRP090776	SRX2208350	EDM	Landrace	USDA-ARS-USMARC	2016-11-01	280.5	85	41.7	19.7
SRR4341276	SAMN05791666	SRS1725717	SRP090776	SRX2208354	EDM	Duroc	USDA-ARS-USMARC	2016-11-01	204.4	88.7	41.2	21.3
SRR4341277	SAMN05791667	SRS1725718	SRP090776	SRX2208355	EDM	Duroc	USDA-ARS-USMARC	2016-11-01	230	87.7	40.9	23.9
SRR4341312	SAMN05791653	SRS1725753	SRP090776	SRX2208390	EDM	Landrace	USDA-ARS-USMARC	2016-11-01	218.2	87.4	40.6	23.5
SRR4341337	SAMN05791657	SRS1725778	SRP090776	SRX2208415	EDM	Landrace	USDA-ARS-USMARC	2016-11-01	211.1	89.7	41	21.8
SRR5131497	SAMN06115550	SRS1879087	SRP075519	SRX2445320	EDM	Duroc	CHINA AGRICULTURAL UNIVERSTIY	2016-12-31	206.5	96.9	42.2	24.7
SRR5513124	SAMN06895011	SRS2168992	SRP044261	SRX2787051	EDM	Large-White	CENTRE FOR RESEARCH IN AGRIGENOMICS	2017-05-10	174.9	90.2	42.8	13.1
SRR5515065	SAMN06895012	SRS2170012	SRP044261	SRX2788443	EDM	Iberian	CENTRE FOR RESEARCH IN AGRIGENOMICS	2017-05-10	179.1	89.3	41.8	13.3
SRR5818325	SAMN07344466	SRS2347777	SRP11615	SRX2996558	EDM	Large-White	INRA	2017-07-12	89.9	84.1	42.3	6.2
SRR5818327	SAMN07344468	SRS2347775	SRP111615	SRX2996556	EDM	Pietrain	INRA	2017-07-12	76.8	84	42.9	5.4
SRR6251675	SAMN05791648	SRS1725708	SRP090776	SRX2208345	EDM	Landrace	USDA-ARS-USMARC	2017-11-05	213.9	93.7	41.1	20.6
SRR6252601	SAMN05791652	SRS1725743	SRP090776	SRX2208379	EDM	Landrace	USDA-ARS-USMARC	2017-11-08	222.5	93.8	41.1	21.4
SRR6252608	SAMN05791660	SRS1725711	SRP090776	SRX2208348	EDM	Landrace	USDA-ARS-USMARC	2017-11-07	264.9	93.2	41	25.3
SRR6261392	SAMN05791663	SRS1725714	SRP090776	SRX2208351	EDM	Duroc	USDA-ARS-USMARC	2017-11-10	255.5	95.2	41.3	22.9
SRR6261493	SAMN05791665	SRS1725716	SRP090776	SRX2208353	EDM	Duroc	USDA-ARS-USMARC	2017-11-09	169.7	95.1	41.2	16
ERR173214	SAMEA1557433	ERS177346	ERP001813	ERX149177	EWB	Netherlands	WUR-PBR	2012-10-11	132.7	97	41.1	9.8
ERR173217	SAMEA1557401	ERS177349	ERP001813	ERX149180	EWB	France	WUR-PBR	2012-10-11	104.4	97	42.1	7.9
ERR173218	SAMEA1557403	ERS177350	ERP001813	ERX149181	EWB	Switzerland	WUR-PBR	2012-10-11	162	96.4	40.3	12.1
ERR977316	SAMEA3497864	ERS805013	ERP011076	ERX1054299	EWB	Netherlands	WAGENINGEN UNIVERSITY	2015-08-28	207.3	83.8	41.6	14.5
ERR977317	SAMEA3497865	ERS805014	ERP011076	ERX1054300	EWB	Netherlands	WAGENINGEN UNIVERSITY	2015-08-28	247.4	85.3	41.3	17.6
ERR977326	SAMEA3497867	ERS805016	ERP011076	ERX1054309	EWB	Netherlands	WAGENINGEN UNIVERSITY	2015-08-28	157.1	87.9	41.3	11.4
ERR977330	SAMEA3497869	ERS805018	ERP011076	ERX1054313	EWB	Netherlands	WAGENINGEN UNIVERSITY	2015-08-28	360.9	84.8	42	25.5
ERR977340	SAMEA3497872	ERS805021	ERP011076	ERX1054323	EWB	Netherlands	WAGENINGEN UNIVERSITY	2015-08-28	181.5	84.3	42.5	12.7
ERR977341	SAMEA3497873	ERS805022	ERP011076	ERX1054324	EWB	Netherlands	WAGENINGEN UNIVERSITY	2015-08-28	172.1	84.2	41.3	12.1
ERR977342	SAMEA3497874	ERS805023	ERP011076	ERX1054325	EWB	Netherlands	WAGENINGEN UNIVERSITY	2015-08-28	270.7	84.6	41.8	19.1
ERR977343	SAMEA3497875	ERS805024	ERP011076	ERX1054326	EWB	Netherlands	WAGENINGEN UNIVERSITY	2015-08-28	229.2	84.4	41.9	16.1
ERR977352	SAMEA3497877	ERS805026	ERP011076	ERX1054335	EWB	Switzerland	WAGENINGEN UNIVERSITY	2015-08-28	134.4	85.2	42	8.2
ERR977356	SAMEA3497879	ERS805028	ERP011076	ERX1054339	EWB	Italy	WAGENINGEN UNIVERSITY	2015-08-28	151.4	87.3	41.2	10.9
ERR977359	SAMEA3497880	ERS805029	ERP011076	ERX1054342	EWB	Greece	WAGENINGEN UNIVERSITY	2015-08-28	123.7	88.1	41.5	9.1
ERR977374	SAMEA3497885	ERS805034	ERP011076	ERX1054357	EWB	Middle East	WAGENINGEN UNIVERSITY	2015-08-28	116.7	85.4	41.7	8.2
ERR977377	SAMEA3497886	ERS805035	ERP011076	ERX1054360	EWB	Italy	WAGENINGEN UNIVERSITY	2015-08-28	121	86.9	41.8	8.7
ERR977380	SAMEA3497887	ERS805036	ERP011076	ERX1054363	EWB	Italy	WAGENINGEN UNIVERSITY	2015-08-28	116.8	86.2	41	8.3
ERR977386	SAMEA3497890	ERS805039	ERP011076	ERX1054369	EWB	Ukraine	WAGENINGEN UNIVERSITY	2015-08-28	127.1	84.5	42.9	8.9
SRR1513306	SAMN02904855	SRS655622	SRP044261	SRX648328	EWB	Spain	CRAG	2014-08-08	187.7	90.6	41.6	14.2
SRR3745077	SAMN05362552	SRS1541812	SRP074357	SRX1898990	EWB	Spain	CRAG	2016-09-05	178.2	91.8	42.3	13.6
