## Supplementary material for "Variability in porcine microRNA genes and its association with mRNA expression and lipid phenotypes": TableS2

### Sheet: TableS2
Table S2: Single nucleotide polymorphisms located in microRNA genes and their frequencies in European (E) and Asian (A) domestic pigs (DM) and wild boars (WB).
Identifier	Position	ID	miRNA gene	miRNA region	Genotype	%Missing	Alla REFb	All ALTc	All ALT2d	EDM REF	EDM ALT	EDM ALT2	EWB REF	EWB ALT	EWB ALT2	ADM REF	ADM ALT	ADM ALT2	AWB REF	AWB ALT	AWB ALT2
rs326912001	1:1665579	ENSSSCG00000038097	ssc-miR-9824	precursor	C/T	76.569	0.977273	0.0227273		1	0		1	0		0.9875	0.0125		0.925	0.075
rs335873204	1:1665611	ENSSSCG00000038097	ssc-miR-9824	precursor	C/T	64.0167	0.966019	0.0339806		1	0		1	0		0.9375	0.0625		0.95	0.05
	1:1665625	ENSSSCG00000038097	ssc-miR-9824	mature	G/A	87.4477	0.995652	0.00434783		1	0		1	0		1	0		0.975	0.025
rs702678275	1:2893748	ENSSSCG00000034772	ssc-miR-9831	precursor	A/C;T	0.833333	0.0420168	0.953782	0.00420168	0.025	0.9625	0.0125	0.125	0.875	0	0.025	0.975	0	0.075	0.925	0
rs712498994	1:2893749	ENSSSCG00000034772	ssc-miR-9831	precursor	G/A	0.833333	0.0420168	0.957983		0.025	0.975		0.125	0.875		0.025	0.975		0.075	0.925
rs697935032	1:2893751	ENSSSCG00000034772	ssc-miR-9831	precursor	T/A;G	1.66667	0.029661	0.478814	0.491525	0.025	0.4875	0.4875	0.125	0.4	0.475	0.0125	0.5	0.4875	0.075	0.45	0.475
rs319101295	1:2893769	ENSSSCG00000034772	ssc-miR-9831	precursor	G/A	0.833333	0.0420168	0.957983		0.025	0.975		0.15	0.85		0.0125	0.9875		0.075	0.925
	1:2893778	ENSSSCG00000034772	ssc-miR-9831	precursor	G/T	88.2845	0.994681	0.00531915		0.987179	0.0128205		1	0		1	0		1	0
	1:2893780	ENSSSCG00000034772	ssc-miR-9831	precursor	T/A	64.1667	0.985849	0.0141509		0.9625	0.0375		1	0		1	0		1	0
rs327266054	1:2893788	ENSSSCG00000034772	ssc-miR-9831	precursor	G/A	0.833333	0.0294118	0.970588		0	1		0.125	0.875		0.0125	0.9875		0.075	0.925
	1:2893793	ENSSSCG00000034772	ssc-miR-9831	seed	G/T	76.569	0.981481	0.0185185		0.948718	0.0512821		1	0		1	0		1	0
rs338532644	1:2893805	ENSSSCG00000034772	ssc-miR-9831	mature	A/G	0	0.508333	0.491667		0.5	0.5		0.5	0.5		0.5125	0.4875		0.525	0.475
rs331337992	1:2893817	ENSSSCG00000034772	ssc-miR-9831	precursor	A/G	0.833333	0.504202	0.495798		0.5	0.5		0.55	0.45		0.5	0.5		0.5	0.5
rs342830345	1:10700408	ENSSSCG00000050400	ssc-miR-9787	precursor	C/T	2.5	0.0897436	0.910256		0.1	0.9		0	1		0.1875	0.8125		0.1	0.9
rs326687210	1:10700436	ENSSSCG00000050400	ssc-miR-9787	precursor	G/A	1.66667	0.877119	0.122881		0.775	0.225		0.925	0.075		0.9375	0.0625		0.925	0.075
rs691081394	1:51412863	ENSSSCG00000019941	ssc-miR-30a	mature	C/T	84.1004	0.991597	0.00840336		1	0		1	0		1	0		0.95	0.05
rs699166373	1:65162864	ENSSSCG00000019812	ssc-miR-2113	precursor	A/G	98.3264	0.995098	0.00490196		1	0		0.975	0.025		1	0		1	0
rs704747261	1:127766115	ENSSSCG00000018734	ssc-miR-1282	precursor	T/C	85.7741	0.995726	0.0042735		1	0		0.975	0.025		1	0		1	0
rs691215654	1:164025989	ENSSSCG00000031095	ssc-miR-339-2	precursor	C/T	89.1213	0.994624	0.00537634		1	0		1	0		0.9875	0.0125		1	0
rs81349391	1:164026014	ENSSSCG00000031095	ssc-miR-339-2	precursor	T/C	1.66667	0.652542	0.347458		0.4625	0.5375		0.55	0.45		0.825	0.175		0.825	0.175
rs333181213	1:179457247	ENSSSCG00000038379	ssc-miR-1285	precursor	T/C	77.4059	0.942529	0.0574713		1	0		0.975	0.025		0.8875	0.1125		1	0
rs338729081	1:179686432	ENSSSCG00000035200	ssc-miR-1285	precursor	A/G	77.4059	0.954023	0.045977		1	0		0.975	0.025		0.9125	0.0875		1	0
rs323681573	1:196082325	ENSSSCG00000032634	ssc-miR-9832	precursor	G/T	8.78661	0.891304	0.108696		0.897436	0.102564		1	0		0.7875	0.2125		1	0
	1:196082334	ENSSSCG00000032634	ssc-miR-9832	precursor	A/T	85.7741	0.995726	0.0042735		1	0		1	0		1	0		0.975	0.025
	1:196082337	ENSSSCG00000032634	ssc-miR-9832	mature	G/T	85.7741	0.995726	0.0042735		1	0		1	0		1	0		0.975	0.025
rs331983019	1:221066377	ENSSSCG00000032335	ssc-miR-9823	mature	C/T	55.8333	0.844086	0.155914		0.875	0.125		0.55	0.45		1	0		0.975	0.025
rs322149863	1:254135503	ENSSSCG00000044833	ssc-miR-378b	precursor	C/T	26.3598	0.694444	0.305556		0.935897	0.0641026		1	0		0.4125	0.5875		0.65	0.35
rs333643854	1:254135565	ENSSSCG00000044833	ssc-miR-378b	precursor	A/G	26.3598	0.611111	0.388889		0.897436	0.102564		1	0		0.3625	0.6375		0.375	0.625
rs701808061	1:273508933	ENSSSCG00000048698	ssc-miR-9812	precursor	G/A	79.0795	0.907692	0.0923077		0.961538	0.0384615		1	0		0.8875	0.1125		1	0
rs328348255	1:273508943	ENSSSCG00000048698	ssc-miR-9812	mature	C/A	88.2845	0.995413	0.00458716		1	0		1	0		1	0		0.975	0.025
rs320408493	2:7285509	ENSSSCG00000019906	ssc-miR-194a	precursor	G/T	74.0586	0.961538	0.0384615		1	0		1	0		0.975	0.025		0.875	0.125
rs344472188	2:13296736	ENSSSCG00000019281	ssc-miR-130a	precursor	T/C	5.83333	0.0973451	0.902655		0.1	0.9		0	1		0.225	0.775		0.25	0.75
	2:65308152	ENSSSCG00000019823	ssc-miR-23a	precursor	T/C	88.2845	0.994681	0.00531915		1	0		1	0		0.9875	0.0125		1	0
rs333787816	2:65308181	ENSSSCG00000019823	ssc-miR-23a	precursor	T/C	8.78661	0.288991	0.711009		0.410256	0.589744		0.825	0.175		0.05	0.95		0.35	0.65
rs319605925	2:80850227	ENSSSCG00000040908	ssc-miR-7138	mature	G/A	51.4644	0.881356	0.118644		1	0		1	0		0.7875	0.2125		0.725	0.275
rs332517459	2:87391546	ENSSSCG00000048029	ssc-miR-10384-2	precursor	G/A	85.7741	0.995726	0.0042735		1	0		1	0		1	0		0.975	0.025
rs346107827	2:87391595	ENSSSCG00000048029	ssc-miR-10384-2	precursor	C/A	84.1004	0.995798	0.00420168		1	0		1	0		1	0		0.975	0.025
rs343524538	2:139660155	ENSSSCG00000018618	ssc-miR-874	precursor	C/T	63.1799	0.947115	0.0528846		0.871795	0.128205		0.975	0.025		1	0		1	0
	2:140941610	ENSSSCG00000036066	ssc-miR-9820	precursor	G/T	88.2845	0.994681	0.00531915		1	0		1	0		0.9875	0.0125		1	0
	2:140941626	ENSSSCG00000036066	ssc-miR-9820	precursor	C/T	65.6904	0.955446	0.0445545		0.974359	0.025641		0.825	0.175		1	0		1	0
	2:140941627	ENSSSCG00000036066	ssc-miR-9820	precursor	G/A	87.4477	0.995652	0.00434783		1	0		1	0		1	0		0.975	0.025
	2:140941654	ENSSSCG00000036066	ssc-miR-9820	mature	C/T	53.9749	0.947826	0.0521739		1	0		1	0		0.8625	0.1375		0.975	0.025
rs700084869	3:666954	ENSSSCG00000018712	ssc-miR-339-1	precursor	G/A	89.9582	0.98913	0.0108696		1	0		1	0		0.975	0.025		1	0
rs787846983	3:666962	ENSSSCG00000018712	ssc-miR-339-1	precursor	G/A	89.1213	0.994624	0.00537634		0.987179	0.0128205		1	0		1	0		1	0
rs340851858	3:1065339	ENSSSCG00000045817	ssc-miR-9817	mature	C/T	77.4059	0.976636	0.0233645		0.935897	0.0641026		1	0		1	0		1	0
rs699340925	3:1065341	ENSSSCG00000045817	ssc-miR-9817	mature	G/A	53.9749	0.956522	0.0434783		1	0		1	0		0.925	0.075		0.9	0.1
rs709085089	3:1065342	ENSSSCG00000045817	ssc-miR-9817	mature	A/G	53.9749	0.956522	0.0434783		1	0		1	0		0.925	0.075		0.9	0.1
rs324503436	3:1065348	ENSSSCG00000045817	ssc-miR-9817	precursor	A/G	54.8117	0.959459	0.0405405		0.974359	0.025641		1	0		0.9625	0.0375		0.975	0.025
rs334003564	3:1065376	ENSSSCG00000045817	ssc-miR-9817	precursor	C/T	51.4644	0.902542	0.0974576		1	0		1	0		0.775	0.225		0.875	0.125
rs692627885	3:6437273	ENSSSCG00000040647	ssc-miR-9796	precursor	G/A	88.2845	0.973404	0.0265957		1	0		1	0		0.9375	0.0625		1	0
rs330031044	3:6437275	ENSSSCG00000040647	ssc-miR-9796	precursor	C/A	86.6109	0.991379	0.00862069		1	0		1	0		1	0		0.95	0.05
rs711709123	3:10968354	ENSSSCG00000039800	ssc-miR-7137	mature	G/A	98.3264	0.995098	0.00490196		1	0		0.975	0.025		1	0		1	0
rs338964578	3:28371991	ENSSSCG00000037654	ssc-miR-7135	mature	C/A	21.3389	0.600877	0.399123		0.782051	0.217949		1	0		0.4375	0.5625		0.275	0.725
rs344223754	3:39779437	ENSSSCG00000042435	ssc-miR-1842	precursor	A/G	34.728	0.505102	0.494898		0.948718	0.0512821		1	0		0.1625	0.8375		0.35	0.65
rs331620209	3:81769749	ENSSSCG00000038341	ssc-miR-9789	precursor	G/A	61.5063	0.966981	0.0330189		1	0		1	0		0.9375	0.0625		0.95	0.05
rs341288866	3:85334623	ENSSSCG00000024188	ssc-miR-216-1	precursor	G/A	73.2218	0.978261	0.0217391		1	0		1	0		0.975	0.025		0.95	0.05
	3:97502485	ENSSSCG00000036525	ssc-miR-9855-1	precursor	C/T	55.6485	0.933628	0.0663717		1	0		1	0		0.85	0.15		0.925	0.075
	3:97502502	ENSSSCG00000036525	ssc-miR-9855-1	precursor	T/C	76.569	0.971591	0.0284091		1	0		1	0		0.975	0.025		0.925	0.075
	3:97502507	ENSSSCG00000036525	ssc-miR-9855-1	precursor	T/C	36.4017	0.583333	0.416667		0.948718	0.0512821		1	0		0.325	0.675		0.45	0.55
	3:97502521	ENSSSCG00000036525	ssc-miR-9855-1	mature	G/A	67.364	0.94958	0.0504202		1	0		1	0		0.85	0.15		1	0
	3:97502537	ENSSSCG00000036525	ssc-miR-9855-1	precursor	T/C	77.4059	0.977011	0.0229885		1	0		1	0		0.9875	0.0125		0.925	0.075
	4:2849117	ENSSSCG00000024238	ssc-miR-151	precursor	C/T	84.9372	0.995763	0.00423729		1	0		1	0		1	0		0.975	0.025
rs340704946	4:6948743	ENSSSCG00000018757	ssc-miR-30d	precursor	A/G	0.833333	0.113445	0.886555		0.275	0.725		0.05	0.95		0.0375	0.9625		0.05	0.95
rs320817252	4:8276953	ENSSSCG00000031682	ssc-miR-9795	precursor	A/C	3.76569	0.634783	0.365217		0.846154	0.153846		0.85	0.15		0.4625	0.5375		0.425	0.575
rs711068329	4:8276954	ENSSSCG00000031682	ssc-miR-9795	precursor	G/A	28.8703	0.664706	0.335294		0.884615	0.115385		0.975	0.025		0.625	0.375		0.575	0.425
rs340427121	4:8276958	ENSSSCG00000031682	ssc-miR-9795	precursor	A/G	4.60251	0.578947	0.421053		0.846154	0.153846		0.85	0.15		0.2875	0.7125		0.475	0.525
	4:8276969	ENSSSCG00000031682	ssc-miR-9795	precursor	A/C	89.1213	0.994624	0.00537634		1	0		1	0		0.9875	0.0125		1	0
rs329897434	4:8276980	ENSSSCG00000031682	ssc-miR-9795	precursor	G/A	66.5272	0.95	0.05		1	0		1	0		0.85	0.15		1	0
rs318509413	4:8277001	ENSSSCG00000031682	ssc-miR-9795	mature	G/A	61.5063	0.943396	0.0566038		1	0		1	0		0.95	0.05		0.8	0.2
rs341099467	4:8277010	ENSSSCG00000031682	ssc-miR-9795	precursor	G/A	4.60251	0.850877	0.149123		0.948718	0.0512821		0.875	0.125		0.775	0.225		0.825	0.175
rs327669939	4:79216793	ENSSSCG00000035744	ssc-miR-9839	precursor	A/C	73.2218	0.967391	0.0326087		1	0		1	0		0.95	0.05		0.95	0.05
rs346387722	4:79216812	ENSSSCG00000035744	ssc-miR-9839	precursor	C/T	61.5063	0.933962	0.0660377		1	0		1	0		0.8875	0.1125		0.875	0.125
rs343043135	4:84110791	ENSSSCG00000038511	ssc-miR-9825	mature	A/C	19.6653	0.508621	0.491379		0.923077	0.0769231		1	0		0.05	0.95		0.2	0.8
rs327387349	4:85334812	ENSSSCG00000050142	ssc-miR-9849	precursor	G/A	0.833333	0.331933	0.668067		0.6625	0.3375		0.5	0.5		0.0625	0.9375		0.075	0.925
rs346047666	4:95540677	ENSSSCG00000018626	ssc-miR-190b	precursor	A/T	50.6276	0.90678	0.0932203		0.974359	0.025641		0.975	0.025		0.9625	0.0375		0.875	0.125
	5:3396485	ENSSSCG00000033576	-	precursor	C/T	90.795	0.978022	0.021978		0.948718	0.0512821		1	0		1	0		1	0
rs80936756	5:10749527	ENSSSCG00000031790	ssc-miR-9819	precursor	G/A	49.7908	0.8125	0.1875		0.820513	0.179487		0.7	0.3		0.95	0.05		1	0
rs787743305	5:10749532	ENSSSCG00000031790	ssc-miR-9819	precursor	C/T	89.1213	0.977876	0.0221239		1	0		1	0		1	0		0.875	0.125
rs691600438	5:10749535	ENSSSCG00000031790	ssc-miR-9819	precursor	C/A	89.1213	0.994624	0.00537634		0.987179	0.0128205		1	0		1	0		1	0
rs80863624	5:10749546	ENSSSCG00000031790	ssc-miR-9819	precursor	T/C	25.523	0.342697	0.657303		0.653846	0.346154		0.625	0.375		0.3625	0.6375		0.4	0.6
rs343104629	5:10749598	ENSSSCG00000031790	ssc-miR-9819	seed	C/T	53.1381	0.828947	0.171053		0.846154	0.153846		0.775	0.225		0.9375	0.0625		1	0
rs691779705	5:12028546	ENSSSCG00000047089	ssc-miR-9790	precursor	C/T	72.3849	0.983871	0.016129		1	0		1	0		0.975	0.025		0.975	0.025
rs322357039	5:12028547	ENSSSCG00000047089	ssc-miR-9790	precursor	G/A	84.1004	0.991597	0.00840336		1	0		1	0		1	0		0.95	0.05
	5:12028569	ENSSSCG00000047089	ssc-miR-9790	precursor	A/G	86.6109	0.991379	0.00862069		1	0		0.95	0.05		1	0		1	0
	5:12028594	ENSSSCG00000047089	ssc-miR-9790	mature	C/A	89.1213	0.994624	0.00537634		1	0		1	0		0.9875	0.0125		1	0
	5:19246841	ENSSSCG00000039239	ssc-miR-615	mature	C/T	90.795	0.994505	0.00549451		0.987179	0.0128205		1	0		1	0		1	0
	5:65479624	ENSSSCG00000039968	ssc-miR-9813	mature	G/A	89.1213	0.994624	0.00537634		1	0		1	0		0.9875	0.0125		1	0
rs320008166	6:56427227	ENSSSCG00000027265	ssc-miR-371	precursor	A/G	5	0.460526	0.539474		0.4625	0.5375		0.3	0.7		0.5375	0.4625		0.625	0.375
rs323906663	6:63491948	ENSSSCG00000019012	ssc-miR-429	precursor	G/A	19.6653	0.5625	0.4375		0.564103	0.435897		0.025	0.975		0.95	0.05		0.825	0.175
rs1112763846	6:65111391	ENSSSCG00000019934	ssc-miR-551a	mature	T/C	59.8326	0.955882	0.0441176		0.974359	0.025641		1	0		0.9625	0.0375		0.975	0.025
rs324983193	6:65301279	ENSSSCG00000020449	ssc-miR-2320	precursor	C/T	29.7071	0.860577	0.139423		0.897436	0.102564		1	0		0.7875	0.2125		0.9	0.1
rs334423708	6:65301288	ENSSSCG00000020449	ssc-miR-2320	precursor	C/T	29.7071	0.860577	0.139423		0.897436	0.102564		1	0		0.7875	0.2125		0.9	0.1
rs789614373	6:65468488	ENSSSCG00000037834	ssc-miR-4331-1	precursor	A/C	84.9372	0.978814	0.0211864		1	0		1	0		1	0		0.875	0.125
rs786446472	6:65468560	ENSSSCG00000037834	ssc-miR-4331-1	precursor	T/C	84.1004	0.97479	0.0252101		1	0		1	0		1	0		0.85	0.15
	6:71063471	ENSSSCG00000044163	ssc-miR-9861	precursor	C/T	85.7741	0.991453	0.00854701		1	0		0.95	0.05		1	0		1	0
rs694046917	6:92948727	ENSSSCG00000046568	ssc-miR-9842	precursor	C/T	61.5063	0.966981	0.0330189		1	0		1	0		0.9375	0.0625		0.95	0.05
	6:169655026	ENSSSCG00000029975	ssc-miR-4338	precursor	G/A	84.9372	0.995763	0.00423729		1	0		1	0		1	0		0.975	0.025
rs1108207534	6:169655075	ENSSSCG00000029975	ssc-miR-4338	precursor	G/A	62.3431	0.880952	0.119048		1	0		1	0		0.775	0.225		0.825	0.175
rs700117839	6:169655078	ENSSSCG00000029975	ssc-miR-4338	precursor	T/C	31.3808	0.897059	0.102941		0.961538	0.0384615		1	0		0.8	0.2		0.95	0.05
	6:170429852	ENSSSCG00000019493	ssc-miR-30e	mature	G/A	89.1213	0.994624	0.00537634		1	0		1	0		0.9875	0.0125		1	0
	7:3835499	ENSSSCG00000036763	ssc-miR-9841	precursor	C/T	88.2845	0.989362	0.0106383		1	0		1	0		0.975	0.025		1	0
rs706445406	7:3835501	ENSSSCG00000036763	ssc-miR-9841	precursor	C/T	74.0586	0.983516	0.0164835		1	0		1	0		0.975	0.025		0.975	0.025
rs337567928	7:6393469	ENSSSCG00000039534	ssc-miR-9802	mature	C/A	2.09205	0.598291	0.401709		0.833333	0.166667		0.65	0.35		0.3375	0.6625		0.65	0.35
rs320359396	7:6393473	ENSSSCG00000039534	ssc-miR-9802	mature	C/T	51.4644	0.885593	0.114407		1	0		1	0		0.775	0.225		0.775	0.225
	7:6393477	ENSSSCG00000039534	ssc-miR-9802	seed	C/T	77.4059	0.981308	0.0186916		1	0		1	0		0.95	0.05		1	0
rs330730319	7:6393516	ENSSSCG00000039534	ssc-miR-9802	precursor	C/T	50.6276	0.844538	0.155462		1	0		1	0		0.6125	0.3875		0.85	0.15
rs710247610	7:8135227	ENSSSCG00000036991	ssc-miR-7136	seed	G/A	77.4059	0.990654	0.00934579		1	0		1	0		0.975	0.025		1	0
rs338400845	7:8135230	ENSSSCG00000036991	ssc-miR-7136	mature	A/C	79.9163	0.985577	0.0144231		0.961538	0.0384615		1	0		1	0		1	0
	7:8135253	ENSSSCG00000036991	ssc-miR-7136	mature	C/T	88.2845	0.984043	0.0159574		1	0		1	0		0.9625	0.0375		1	0
rs321342746	7:10085321	ENSSSCG00000039772	ssc-miR-9837	mature	G/A	72.3849	0.919355	0.0806452		1	0		1	0		0.9875	0.0125		0.65	0.35
rs330698593	7:10085354	ENSSSCG00000039772	ssc-miR-9837	precursor	G/A	84.1004	0.991597	0.00840336		1	0		1	0		1	0		0.95	0.05
rs323998959	7:10759188	ENSSSCG00000039116	ssc-miR-9807	precursor	T/C	90.795	0.989011	0.010989		0.974359	0.025641		1	0		1	0		1	0
rs336322034	7:10759216	ENSSSCG00000039116	ssc-miR-9807	mature	C/T	41.4226	0.811111	0.188889		0.987179	0.0128205		1	0		0.7375	0.2625		0.7	0.3
rs342267476	7:25250909	ENSSSCG00000018622	ssc-miR-219a	mature	C/T	89.9582	0.978261	0.0217391		0.948718	0.0512821		1	0		1	0		1	0
rs326712334	7:48345027	ENSSSCG00000019343	ssc-miR-184	precursor	C/T	74.0586	0.956044	0.043956		1	0		1	0		0.9625	0.0375		0.875	0.125
rs345098767	7:52196814	ENSSSCG00000041423	ssc-miR-1839	precursor	A/T	85.7741	0.991453	0.00854701		1	0		0.95	0.05		1	0		1	0
rs1108324728	7:52556311	ENSSSCG00000046338	ssc-miR-9848	seed	G/A	89.9582	0.994565	0.00543478		1	0		1	0		0.9875	0.0125		1	0
rs710811500	7:75697260	ENSSSCG00000019541	ssc-miR-208a	precursor	G/A	88.2845	0.989362	0.0106383		0.974359	0.025641		1	0		1	0		1	0
	7:100126719	ENSSSCG00000031745	ssc-miR-9860	precursor	G/A	67.364	0.987395	0.012605		1	0		1	0		0.9625	0.0375		1	0
rs1109096037	7:100126761	ENSSSCG00000031745	ssc-miR-9860	mature	C/G	79.0795	0.980952	0.0190476		1	0		1	0		0.95	0.05		1	0
	7:100126777	ENSSSCG00000031745	ssc-miR-9860	precursor	G/A	89.1213	0.983871	0.016129		1	0		1	0		0.9625	0.0375		1	0
rs693986950	7:115830587	ENSSSCG00000046301	ssc-miR-10387	precursor	T/C	25.523	0.815534	0.184466		0.948718	0.0512821		1	0		0.575	0.425		1	0
rs1108500351	7:115830598	ENSSSCG00000046301	ssc-miR-10387	precursor	G/T	90.795	0.994505	0.00549451		0.987179	0.0128205		1	0		1	0		1	0
	7:115830616	ENSSSCG00000046301	ssc-miR-10387	precursor	C/G	77.4059	0.994681	0.00531915		0.987179	0.0128205		1	0		1	0		1	0
rs700832926	7:115830668	ENSSSCG00000046301	ssc-miR-10387	precursor	A/G	39.749	0.867021	0.132979		0.858974	0.141026		1	0		0.825	0.175		1	0
rs792241992	7:121193755	ENSSSCG00000027626	ssc-miR-345-1	precursor	G/A	84.1004	0.995798	0.00420168		1	0		1	0		1	0		0.975	0.025
rs333546341	7:121269735	ENSSSCG00000037453	ssc-miR-9830	precursor	A/G	85.7741	0.987179	0.0128205		1	0		1	0		1	0		0.925	0.075
rs1107587944	7:121697885	ENSSSCG00000018124	ssc-miR-493	precursor	C/T	90.795	0.994505	0.00549451		0.987179	0.0128205		1	0		1	0		1	0
	8:15047638	ENSSSCG00000023893	ssc-miR-218-1	precursor	C/T	85.7741	0.995726	0.0042735		1	0		0.975	0.025		1	0		1	0
rs787652692	8:29548972	ENSSSCG00000039063	ssc-miR-9840	precursor	C/T	56.4854	0.826389	0.173611		0.833333	0.166667		0.775	0.225		0.9625	0.0375		1	0
rs322514450	8:110922752	ENSSSCG00000036489	ssc-miR-9792	seed	G/A	40.5858	0.78022	0.21978		0.987179	0.0128205		1	0		0.6	0.4		0.825	0.175
rs706863473	8:110922766	ENSSSCG00000036489	ssc-miR-9792	mature	G/A	78.2427	0.971698	0.0283019		1	0		1	0		0.925	0.075		1	0
rs334146030	8:110922801	ENSSSCG00000036489	ssc-miR-9792	precursor	T/A	46.4435	0.8125	0.1875		0.884615	0.115385		0.7	0.3		0.975	0.025		0.975	0.025
rs342600025	8:110922824	ENSSSCG00000036489	ssc-miR-9792	precursor	C/T	24.6862	0.711111	0.288889		0.884615	0.115385		0.675	0.325		0.85	0.15		0.55	0.45
rs340445059	8:114110715	ENSSSCG00000031437	ssc-miR-9843	precursor	G/T	50.6276	0.689076	0.310924		1	0		1	0		0.3625	0.6375		0.425	0.575
rs336016530	8:135576151	ENSSSCG00000040921	ssc-miR-9846	precursor	C/T	38.0753	0.56383	0.43617		0.987179	0.0128205		1	0		0.375	0.625		0.225	0.775
rs319559898	8:135576185	ENSSSCG00000040921	ssc-miR-9846	precursor	A/G	49.7908	0.754167	0.245833		1	0		1	0		0.55	0.45		0.425	0.575
rs788078460	9:4700825	ENSSSCG00000050793	ssc-miR-10390	precursor	A/T	62.3431	0.861111	0.138889		0.948718	0.0512821		1	0		0.8	0.2		1	0
rs789879193	9:4700826	ENSSSCG00000050793	ssc-miR-10390	precursor	C/A	73.2218	0.861111	0.138889		0.948718	0.0512821		1	0		0.8	0.2		1	0
	9:4700829	ENSSSCG00000050793	ssc-miR-10390	precursor	G/A	78.2427	0.978022	0.021978		1	0		1	0		0.95	0.05		1	0
rs322133111	9:7175345	ENSSSCG00000018907	ssc-miR-139	precursor	C/T	84.1004	0.981013	0.0189873		1	0		0.95	0.05		0.9875	0.0125		1	0
rs319154814	9:9581989	ENSSSCG00000018827	ssc-miR-326	precursor	C/T	58.159	0.955556	0.0444444		0.923077	0.0769231		1	0		0.975	0.025		1	0
	9:9982310	ENSSSCG00000035830	ssc-miR-4335	precursor	A/G	9.62343	0.430556	0.569444		0.858974	0.141026		0.775	0.225		0.1375	0.8625		0.15	0.85
	9:9982323	ENSSSCG00000035830	ssc-miR-4335	mature	G/A	68.2008	0.949153	0.0508475		1	0		1	0		0.85	0.15		1	0
	9:9982338	ENSSSCG00000035830	ssc-miR-4335	precursor	G/C	9.62343	0.550926	0.449074		0.858974	0.141026		0.775	0.225		0.3125	0.6875		0.45	0.55
	9:9982365	ENSSSCG00000035830	ssc-miR-4335	precursor	G/A	86.6109	0.965517	0.0344828		1	0		1	0		1	0		0.8	0.2
rs700356433	9:27306268	ENSSSCG00000033040	ssc-miR-7143	mature	G/A	84.1004	0.995798	0.00420168		1	0		1	0		1	0		0.975	0.025
rs322639831	9:32594939	ENSSSCG00000034867	ssc-miR-9833	precursor	A/T	66.5272	0.975	0.025		1	0		1	0		0.925	0.075		1	0
rs321151601	9:39280312	ENSSSCG00000023071	ssc-miR-34c-1	mature	C/A	41.4226	0.822222	0.177778		0.987179	0.0128205		1	0		0.7375	0.2625		0.75	0.25
rs320022841	9:48987985	ENSSSCG00000031828	ssc-miR-9804	precursor	G/A	62.3431	0.971429	0.0285714		1	0		1	0		0.95	0.05		0.95	0.05
rs1107770769	10:9704659	ENSSSCG00000032560	ssc-miR-215	precursor	A/G	43.9331	0.678161	0.321839		0.974359	0.025641		1	0		0.525	0.475		0.6	0.4
	10:9777100	ENSSSCG00000035486	ssc-miR-664	seed	A/G	89.1213	0.994624	0.00537634		1	0		1	0		0.9875	0.0125		1	0
rs713465500	10:30986241	ENSSSCG00000028046	ssc-miR-7-2	precursor	C/T	89.1213	0.994624	0.00537634		1	0		1	0		0.9875	0.0125		1	0
rs324746252	11:2750364	ENSSSCG00000034599	ssc-miR-9814	precursor	A/C	18.8285	0.679487	0.320513		0.948718	0.0512821		1	0		0.5	0.5		0.225	0.775
rs335061635	11:2750401	ENSSSCG00000034599	ssc-miR-9814	precursor	C/G	50.6276	0.857143	0.142857		1	0		1	0		0.8375	0.1625		0.475	0.525
rs344028052	11:2750402	ENSSSCG00000034599	ssc-miR-9814	precursor	G/A	42.2594	0.775281	0.224719		0.935897	0.0641026		0.325	0.675		0.9	0.1		1	0
rs710893378	11:2750411	ENSSSCG00000034599	ssc-miR-9814	precursor	A/G	56.4854	0.972826	0.0271739		0.961538	0.0384615		1	0		0.975	0.025		1	0
rs325839913	11:2750412	ENSSSCG00000034599	ssc-miR-9814	precursor	G/A	40.5858	0.950549	0.0494505		0.961538	0.0384615		0.9	0.1		0.975	0.025		1	0
rs335879316	11:2750417	ENSSSCG00000034599	ssc-miR-9814	precursor	C/T	73.2218	0.967391	0.0326087		1	0		1	0		0.975	0.025		0.9	0.1
rs344628067	11:2750434	ENSSSCG00000034599	ssc-miR-9814	precursor	A/G	50.6276	0.911392	0.0886076		0.987179	0.0128205		0.9	0.1		0.8875	0.1125		1	0
	11:74267021	ENSSSCG00000032254	ssc-miR-7144	precursor	G/A	93.3054	0.99537	0.00462963		1	0		1	0		1	0		0.975	0.025
	12:8725405	ENSSSCG00000035165	ssc-miR-9784-1	precursor	C/T	90.795	0.994505	0.00549451		1	0		1	0		0.9875	0.0125		1	0
rs790579999	12:20172422	ENSSSCG00000037828	ssc-miR-9788-1	precursor	C/T	71.5481	0.973404	0.0265957		1	0		1	0		0.95	0.05		0.975	0.025
	12:20172443	ENSSSCG00000037828	ssc-miR-9788-1	precursor	C/T	88.2845	0.994681	0.00531915		0.987179	0.0128205		1	0		1	0		1	0
rs343145813	12:24886344	ENSSSCG00000019834	ssc-miR-196a-1	precursor	G/A	29.7071	0.894231	0.105769		0.846154	0.153846		0.9	0.1		0.925	0.075		1	0
rs789281932	12:35419664	ENSSSCG00000018920	ssc-miR-454	precursor	C/G	89.1213	0.994624	0.00537634		1	0		1	0		0.9875	0.0125		1	0
rs337123211	12:36947471	ENSSSCG00000028234	ssc-miR-378-2	precursor	T/C	11.2971	0.490566	0.509434		0.807692	0.192308		0.925	0.075		0.3	0.7		0.15	0.85
rs320834682	12:36947472	ENSSSCG00000028234	ssc-miR-378-2	precursor	T/G	11.2971	0.490566	0.509434		0.807692	0.192308		0.925	0.075		0.3	0.7		0.15	0.85
rs705584535	12:36947484	ENSSSCG00000028234	ssc-miR-378-2	precursor	G/C	84.1004	0.995798	0.00420168		1	0		1	0		1	0		0.975	0.025
rs331295049	12:36947491	ENSSSCG00000028234	ssc-miR-378-2	seed	A/G	28.0335	0.754717	0.245283		0.884615	0.115385		1	0		0.65	0.35		0.625	0.375
rs341950320	12:36947510	ENSSSCG00000028234	ssc-miR-378-2	precursor	G/A	2.92887	0.599138	0.400862		0.717949	0.282051		0.7	0.3		0.55	0.45		0.425	0.575
rs335963777	12:43337003	ENSSSCG00000019050	ssc-miR-193a	precursor	C/T	43.9331	0.865672	0.134328		0.987179	0.0128205		0.9	0.1		0.8625	0.1375		0.95	0.05
rs343142359	12:43337034	ENSSSCG00000019050	ssc-miR-193a	precursor	G/A	89.9582	0.986607	0.0133929		1	0		1	0		1	0		0.925	0.075
rs788007417	12:52422364	ENSSSCG00000018641	ssc-miR-497	precursor	C/T	69.8745	0.982759	0.0172414		1	0		1	0		0.95	0.05		1	0
rs340746399	12:54744698	ENSSSCG00000036309	ssc-miR-9853-1	precursor	C/T	32.2176	0.782178	0.217822		0.884615	0.115385		1	0		0.7375	0.2625		0.65	0.35
	12:54744718	ENSSSCG00000036309	ssc-miR-9853-1	precursor	C/T	85.7741	0.995726	0.0042735		1	0		1	0		1	0		0.975	0.025
rs319752613	12:54744730	ENSSSCG00000036309	ssc-miR-9853-1	precursor	C/T	86.6109	0.99569	0.00431034		1	0		1	0		1	0		0.975	0.025
rs325853387	12:54744744	ENSSSCG00000036309	ssc-miR-9853-1	mature	G/A	40.5858	0.887387	0.112613		1	0		0.875	0.125		0.85	0.15		0.8	0.2
	12:58566115	ENSSSCG00000034672	ssc-miR-9828-1	precursor	T/C	92.4686	0.988764	0.011236		0.974359	0.025641		1	0		1	0		1	0
	12:58569202	ENSSSCG00000036258	ssc-miR-9828-1	precursor	T/C	80.7531	0.984536	0.0154639		0.961538	0.0384615		1	0		1	0		1	0
rs705573848	12:58569210	ENSSSCG00000036258	ssc-miR-9828-1	precursor	C/G	49.7908	0.844086	0.155914		0.923077	0.0769231		1	0		0.7125	0.2875		1	0
rs691810951	12:58572296	ENSSSCG00000033170	ssc-miR-9828-1	precursor	T/C	74.8954	0.969697	0.030303		1	0		1	0		0.925	0.075		1	0
rs701561995	12:58572304	ENSSSCG00000033170	ssc-miR-9828-1	precursor	C/G	81.59	0.955882	0.0441176		1	0		1	0		0.8875	0.1125		1	0
	12:60749089	ENSSSCG00000033948	ssc-miR-33b	precursor	A/G	79.0795	0.985714	0.0142857		0.961538	0.0384615		1	0		1	0		1	0
	13:31655004	ENSSSCG00000018173	ssc-miR-425	mature	G/A	84.1004	0.995798	0.00420168		1	0		1	0		1	0		0.975	0.025
rs334680106	13:100083229	ENSSSCG00000019020	ssc-miR-15b	precursor	C/T	29.7071	0.903846	0.0961538		0.807692	0.192308		0.925	0.075		0.975	0.025		1	0
rs1113168616	13:100083240	ENSSSCG00000019020	ssc-miR-15b	precursor	T/A	88.2845	0.994681	0.00531915		1	0		1	0		0.9875	0.0125		1	0
rs327603919	13:122141078	ENSSSCG00000029263	ssc-miR-1224	precursor	C/T	58.159	0.949495	0.0505051		1	0		1	0		0.9125	0.0875		0.925	0.075
	13:122141079	ENSSSCG00000029263	ssc-miR-1224	precursor	G/A	85.7741	0.995726	0.0042735		1	0		0.975	0.025		1	0		1	0
rs338655611	13:122141087	ENSSSCG00000029263	ssc-miR-1224	precursor	G/A	17.1548	0.838384	0.161616		0.935897	0.0641026		0.55	0.45		0.9125	0.0875		0.95	0.05
rs320848441	13:122141146	ENSSSCG00000029263	ssc-miR-1224	precursor	G/A	85.7741	0.987179	0.0128205		1	0		0.925	0.075		1	0		1	0
	13:140147323	ENSSSCG00000033838	ssc-miR-6529	precursor	C/T	84.1004	0.995798	0.00420168		1	0		1	0		1	0		0.975	0.025
	13:189138824	ENSSSCG00000019154	ssc-miR-155	precursor	A/G	88.2845	0.994681	0.00531915		0.987179	0.0128205		1	0		1	0		1	0
rs710264503	13:189138843	ENSSSCG00000019154	ssc-miR-155	mature	T/C	88.2845	0.994681	0.00531915		0.987179	0.0128205		1	0		1	0		1	0
rs700755621	13:189138859	ENSSSCG00000019154	ssc-miR-155	precursor	A/G	88.2845	0.994681	0.00531915		0.987179	0.0128205		1	0		1	0		1	0
rs690803407	13:189138865	ENSSSCG00000019154	ssc-miR-155	precursor	G/A	88.2845	0.994681	0.00531915		0.987179	0.0128205		1	0		1	0		1	0
rs705226360	13:189138866	ENSSSCG00000019154	ssc-miR-155	precursor	T/A	88.2845	0.994681	0.00531915		0.987179	0.0128205		1	0		1	0		1	0
rs702045295	13:189138880	ENSSSCG00000019154	ssc-miR-155	mature	G/A	88.2845	0.994681	0.00531915		0.987179	0.0128205		1	0		1	0		1	0
rs692183256	13:189138894	ENSSSCG00000019154	ssc-miR-155	precursor	G/T	88.2845	0.994681	0.00531915		0.987179	0.0128205		1	0		1	0		1	0
rs319263856	13:199292851	ENSSSCG00000027172	ssc-miR-802	precursor	C/T	50.6276	0.92437	0.0756303		1	0		1	0		0.875	0.125		0.8	0.2
rs320417242	13:203603766	ENSSSCG00000039975	ssc-miR-9805	mature	C/T	51.4644	0.966102	0.0338983		1	0		1	0		0.925	0.075		0.95	0.05
	13:203603769	ENSSSCG00000039975	ssc-miR-9805	mature	C/T	84.9372	0.995763	0.00423729		1	0		1	0		1	0		0.975	0.025
rs700549423	13:203603784	ENSSSCG00000039975	ssc-miR-9805	precursor	C/T	61.5063	0.924419	0.0755814		1	0		0.975	0.025		0.8875	0.1125		0.925	0.075
rs331205846	13:203603796	ENSSSCG00000039975	ssc-miR-9805	precursor	C/G	5.43933	0.915929	0.0840708		0.961538	0.0384615		0.975	0.025		0.8875	0.1125		0.85	0.15
rs338854084	13:203603802	ENSSSCG00000039975	ssc-miR-9805	precursor	C/T	51.4644	0.95339	0.0466102		1	0		1	0		0.925	0.075		0.875	0.125
rs319241541	13:203603803	ENSSSCG00000039975	ssc-miR-9805	precursor	G/A	39.749	0.945652	0.0543478		0.987179	0.0128205		1	0		0.9125	0.0875		0.95	0.05
rs330512568	13:203603813	ENSSSCG00000039975	ssc-miR-9805	precursor	T/C	51.4644	0.966102	0.0338983		1	0		1	0		0.925	0.075		0.95	0.05
	13:203603823	ENSSSCG00000039975	ssc-miR-9805	precursor	C/T	89.1213	0.983871	0.016129		1	0		1	0		0.9625	0.0375		1	0
rs695266166	13:203603828	ENSSSCG00000039975	ssc-miR-9805	precursor	A/G	84.1004	0.995798	0.00420168		1	0		1	0		1	0		0.975	0.025
rs705116802	13:203603834	ENSSSCG00000039975	ssc-miR-9805	precursor	C/T	62.3431	0.942857	0.0571429		1	0		1	0		0.8875	0.1125		0.925	0.075
rs710347472	14:10828099	ENSSSCG00000047514	ssc-miR-9854	precursor	C/T	84.1004	0.987395	0.012605		1	0		1	0		1	0		0.925	0.075
	14:10828106	ENSSSCG00000047514	ssc-miR-9854	precursor	G/C	84.1004	0.991597	0.00840336		1	0		1	0		1	0		0.95	0.05
rs344403926	14:10828128	ENSSSCG00000047514	ssc-miR-9854	precursor	A/G	28.3333	0.636792	0.363208		0.4875	0.5125		0.275	0.725		0.9125	0.0875		1	0
	14:10828135	ENSSSCG00000047514	ssc-miR-9854	precursor	C/T	89.1213	0.994624	0.00537634		1	0		1	0		0.9875	0.0125		1	0
rs318607332	14:10828147	ENSSSCG00000047514	ssc-miR-9854	mature	G/A	49.7908	0.920833	0.0791667		1	0		1	0		0.9	0.1		0.725	0.275
rs321198621	14:65750690	ENSSSCG00000042743	ssc-miR-9836	precursor	G/A	30.5439	0.834951	0.165049		0.948718	0.0512821		1	0		0.675	0.325		0.9	0.1
rs694938307	14:66819748	ENSSSCG00000018370	ssc-miR-1296	precursor	T/C	85.7741	0.991453	0.00854701		1	0		0.95	0.05		1	0		1	0
	14:66819751	ENSSSCG00000018370	ssc-miR-1296	precursor	C/G	89.1213	0.994624	0.00537634		1	0		1	0		0.9875	0.0125		1	0
	14:89500423	ENSSSCG00000036720	ssc-miR-9835	precursor	G/A	84.1004	0.995798	0.00420168		1	0		1	0		1	0		0.975	0.025
rs330981259	14:89500475	ENSSSCG00000036720	ssc-miR-9835	precursor	G/A	17.9916	0.745763	0.254237		0.871795	0.128205		1	0		0.575	0.425		0.6	0.4
	14:112062046	ENSSSCG00000049392	ssc-miR-10382	precursor	C/T	89.1213	0.989247	0.0107527		1	0		1	0		0.975	0.025		1	0
rs333781302	14:112062047	ENSSSCG00000049392	ssc-miR-10382	precursor	G/A	85.7741	0.974359	0.025641		1	0		0.85	0.15		1	0		1	0
rs1109353401	14:114325667	ENSSSCG00000019431	ssc-miR-1307	precursor	A/G	66.5272	0.983333	0.0166667		1	0		1	0		0.95	0.05		1	0
	14:114325692	ENSSSCG00000019431	ssc-miR-1307	precursor	C/T	84.1004	0.995798	0.00420168		1	0		1	0		1	0		0.975	0.025
rs344650810	14:132597147	ENSSSCG00000028775	ssc-miR-4331-2	precursor	C/T	54.8117	0.723684	0.276316		1	0		1	0		0.375	0.625		0.675	0.325
rs337355901	15:79395093	ENSSSCG00000048470	ssc-miR-9826	mature	C/T	51.4644	0.889831	0.110169		1	0		1	0		0.7125	0.2875		0.925	0.075
rs318374074	15:79395107	ENSSSCG00000048470	ssc-miR-9826	precursor	C/G	15.4812	0.777228	0.222772		0.833333	0.166667		0.625	0.375		0.8875	0.1125		0.8	0.2
rs10719651	15:121399633	ENSSSCG00000030434	ssc-miR-4334	mature	C/T	53.1381	0.875	0.125		1	0		1	0		0.75	0.25		0.775	0.225
rs10719650	15:121399662	ENSSSCG00000030434	ssc-miR-4334	mature	C/T	53.9749	0.882609	0.117391		1	0		1	0		0.7625	0.2375		0.8	0.2
rs10719649	15:121399676	ENSSSCG00000030434	ssc-miR-4334	precursor	T/C	6.27615	0.0491071	0.950893		0.0384615	0.961538		0.05	0.95		0.15	0.85		0.2	0.8
rs336638181	15:132810834	ENSSSCG00000043548	ssc-miR-10391	precursor	C/G	59.8326	0.897059	0.102941		0.987179	0.0128205		1	0		0.925	0.075		0.825	0.175
rs327230159	15:132810881	ENSSSCG00000043548	ssc-miR-10391	precursor	G/A	43.0962	0.647727	0.352273		0.987179	0.0128205		1	0		0.575	0.425		0.325	0.675
rs334271387	15:136990102	ENSSSCG00000032204	ssc-miR-7141	mature	C/A	18.8285	0.478632	0.521368		0.935897	0.0641026		1	0		0.0375	0.9625		0	1
rs346246037	15:136990109	ENSSSCG00000032204	ssc-miR-7141	mature	A/G	28.0335	0.764151	0.235849		0.948718	0.0512821		1	0		0.55	0.45		0.75	0.25
rs325297219	15:136990121	ENSSSCG00000032204	ssc-miR-7141	precursor	A/C	28.8703	0.761905	0.238095		0.948718	0.0512821		1	0		0.55	0.45		0.75	0.25
rs699062095	15:136990133	ENSSSCG00000032204	ssc-miR-7141	precursor	G/A	61.5063	0.962264	0.0377358		1	0		1	0		0.95	0.05		0.9	0.1
rs334009730	15:136990138	ENSSSCG00000032204	ssc-miR-7141	precursor	C/A	28.0335	0.764151	0.235849		0.948718	0.0512821		1	0		0.55	0.45		0.75	0.25
rs343828848	15:136990147	ENSSSCG00000032204	ssc-miR-7141	seed	G/T;C	28.0335	0.5	0.264151	0.235849	0.948718	0	0.0512821	1	0	0	0.175	0.375	0.45	0.1	0.65	0.25
rs328658166	15:136990158	ENSSSCG00000032204	ssc-miR-7141	mature	T/C	27.1967	0.481308	0.518692		0.948718	0.0512821		1	0		0.1625	0.8375		0	1
rs339124866	16:36738825	ENSSSCG00000038318	ssc-miR-9799	precursor	C/T	27.1967	0.804598	0.195402		0.846154	0.153846		0.775	0.225		0.9375	0.0625		0.8	0.2
rs335924546	17:10758828	ENSSSCG00000022807	ssc-miR-486-2	precursor	G/A	48.1172	0.908537	0.0914634		0.897436	0.102564		1	0		0.975	0.025		0.875	0.125
	17:10758840	ENSSSCG00000022807	ssc-miR-486-2	precursor	G/A	85.7741	0.995726	0.0042735		1	0		0.975	0.025		1	0		1	0
rs343577540	17:34340825	ENSSSCG00000034004	ssc-miR-9798	precursor	T/C	50.6276	0.911765	0.0882353		1	0		1	0		0.7625	0.2375		0.95	0.05
rs1108472046	17:35209997	ENSSSCG00000037809	ssc-miR-7140	mature	A/T	66.5272	0.979167	0.0208333		1	0		1	0		0.9375	0.0625		1	0
rs338771198	17:35210040	ENSSSCG00000037809	ssc-miR-7140	seed	T/A	38.0753	0.903509	0.0964912		1	0		0.85	0.15		0.875	0.125		0.85	0.15
	17:35210042	ENSSSCG00000037809	ssc-miR-7140	seed	A/G	86.6109	0.974138	0.0258621		1	0		0.85	0.15		1	0		1	0
	17:38374130	ENSSSCG00000019124	ssc-miR-499	precursor	C/T	85.7741	0.995726	0.0042735		1	0		1	0		1	0		0.975	0.025
	17:38374206	ENSSSCG00000019124	ssc-miR-499	precursor	G/A	89.1213	0.994624	0.00537634		1	0		1	0		0.9875	0.0125		1	0
rs695161636	18:5989374	ENSSSCG00000018881	ssc-miR-671	precursor	C/T	89.1213	0.989247	0.0107527		0.974359	0.025641		1	0		1	0		1	0
rs700446844	18:5989383	ENSSSCG00000018881	ssc-miR-671	precursor	G/A	89.1213	0.989247	0.0107527		0.974359	0.025641		1	0		1	0		1	0
rs708676790	18:5989386	ENSSSCG00000018881	ssc-miR-671	precursor	A/G	89.1213	0.989247	0.0107527		0.974359	0.025641		1	0		1	0		1	0
rs697392039	18:12568212	ENSSSCG00000025324	ssc-miR-490-1	mature	G/A	84.1004	0.995798	0.00420168		1	0		1	0		1	0		0.975	0.025
rs329920724	18:15160807	ENSSSCG00000029925	ssc-miR-4337	precursor	G/A	3.33333	0.599138	0.400862		0.325	0.675		0.575	0.425		0.7875	0.2125		0.875	0.125
	18:15160839	ENSSSCG00000029925	ssc-miR-4337	precursor	T/C	73.2218	0.972826	0.0271739		1	0		1	0		0.9875	0.0125		0.9	0.1
	18:15160853	ENSSSCG00000029925	ssc-miR-4337	mature	G/A	89.1213	0.994624	0.00537634		1	0		1	0		0.9875	0.0125		1	0
rs706130234	18:15160881	ENSSSCG00000029925	ssc-miR-4337	precursor	C/T	73.2218	0.972826	0.0271739		1	0		1	0		0.9875	0.0125		0.9	0.1
rs334590580	18:18341582	ENSSSCG00000018951	ssc-miR-335	precursor	A/G	4.16667	0.282609	0.717391		0.375	0.625		0.75	0.25		0.0875	0.9125		0.2	0.8
rs326853029	18:18982308	ENSSSCG00000018417	ssc-miR-183	precursor	G/A	65.6904	0.960396	0.039604		1	0		1	0		0.9125	0.0875		0.975	0.025
rs786259115	18:18986911	ENSSSCG00000018739	ssc-miR-182	precursor	G/A	89.1213	0.978495	0.0215054		1	0		1	0		0.95	0.05		1	0
	18:21158698	ENSSSCG00000038400	ssc-miR-592	precursor	T/C	40.5858	0.908451	0.0915493		0.961538	0.0384615		0.825	0.175		0.9875	0.0125		0.95	0.05
rs1113713030	X:12931378	ENSSSCG00000034202	ssc-miR-9794	mature	C/G	88.2845	0.994681	0.00531915		1	0		1	0		0.9875	0.0125		1	0
rs340627921	X:12931428	ENSSSCG00000034202	ssc-miR-9794	precursor	G/A	51.4644	0.79661	0.20339		1	0		1	0		0.575	0.425		0.65	0.35
rs346324659	X:12931449	ENSSSCG00000034202	ssc-miR-9794	precursor	A/G	6.66667	0.419643	0.580357		0.2875	0.7125		0.775	0.225		0.45	0.55		0.5	0.5
rs1112788312	X:34632179	ENSSSCG00000046081	ssc-miR-9786-1	precursor	C/T	33.0544	0.715	0.285		0.923077	0.0769231		1	0		0.6	0.4		0.525	0.475
rs1110135614	X:34632190	ENSSSCG00000046081	ssc-miR-9786-1	precursor	C/T	32.2176	0.707921	0.292079		0.923077	0.0769231		1	0		0.6	0.4		0.475	0.525
	X:34632248	ENSSSCG00000046081	ssc-miR-9786-1	mature	G/A	33.8912	0.919192	0.0808081		0.923077	0.0769231		1	0		0.925	0.075		0.9	0.1
rs319447143	X:40658569	ENSSSCG00000046376	ssc-miR-9859	precursor	C/T	67.364	0.957983	0.0420168		1	0		1	0		0.875	0.125		1	0
rs330931297	X:40658634	ENSSSCG00000046376	ssc-miR-9859	precursor	T/C	29.7071	0.27381	0.72619		0.897436	0.102564		0.725	0.275		0.0375	0.9625		0.35	0.65
	X:43711727	ENSSSCG00000023655	ssc-miR-362	precursor	C/A	72.3849	0.983871	0.016129		1	0		1	0		0.975	0.025		0.975	0.025
rs340834051	X:43714127	ENSSSCG00000026234	ssc-miR-660	precursor	G/A	53.1381	0.676724	0.323276		1	0		1	0		0.3	0.7		0.525	0.475
rs320278464	X:47281550	ENSSSCG00000046563	ssc-miR-10388	precursor	A/G	63.1799	0.826923	0.173077		1	0		1	0		0.775	0.225		0.55	0.45
rs335695120	X:50337134	ENSSSCG00000019593	ssc-miR-1468	precursor	G/A	84.9372	0.944915	0.0550847		1	0		1	0		1	0		0.675	0.325
rs338246267	X:50337138	ENSSSCG00000019593	ssc-miR-1468	precursor	G/A	63.1799	0.831731	0.168269		1	0		1	0		0.7625	0.2375		0.6	0.4
	X:52173150	ENSSSCG00000019401	ssc-miR-223	precursor	C/T	98.3264	0.990196	0.00980392		1	0		0.95	0.05		1	0		1	0
rs325425212	X:59602801	ENSSSCG00000019673	ssc-miR-545	precursor	G/A	51.4644	0.59322	0.40678		1	0		1	0		0	1		0.6	0.4
	X:90166534	ENSSSCG00000029520	ssc-miR-652	precursor	C/A	89.1213	0.994624	0.00537634		1	0		1	0		0.9875	0.0125		1	0
	X:90166611	ENSSSCG00000029520	ssc-miR-652	precursor	C/G	63.1799	0.975962	0.0240385		1	0		1	0		0.9625	0.0375		0.95	0.05
rs344468501	X:102636112	ENSSSCG00000020431	ssc-miR-2483	mature	C/G	51.4644	0.919492	0.0805085		0.910256	0.0897436		0.7	0.3		1	0		1	0
rs336802971	X:110113551	ENSSSCG00000027656	ssc-miR-363-1	precursor	C/T	42.2594	0.921348	0.0786517		0.948718	0.0512821		1	0		0.9	0.1		0.95	0.05
rs320941753	X:110113899	ENSSSCG00000020748	ssc-miR-19b-2	precursor	C/T	2.5	0.568376	0.431624		0.5	0.5		0.525	0.475		0.6875	0.3125		0.575	0.425
rs338088075	X:110114057	ENSSSCG00000018495	ssc-miR-20b-1	precursor	C/T	14.6444	0.676471	0.323529		0.564103	0.435897		0.525	0.475		0.8875	0.1125		0.9	0.1
rs321896125	X:110114305	ENSSSCG00000027120	ssc-miR-18b	precursor	G/C	77.4059	0.985981	0.0140187		1	0		1	0		0.9625	0.0375		1	0
	X:110114410	ENSSSCG00000019162	ssc-miR-106a	precursor	T/C	89.1213	0.994624	0.00537634		1	0		1	0		0.9875	0.0125		1	0
	X:110387612	ENSSSCG00000038207	ssc-miR-503	precursor	G/A	76.569	0.990741	0.00925926		0.974359	0.025641		1	0		1	0		1	0
rs325072438	X:113472267	ENSSSCG00000049558	ssc-miR-9809	seed	C/T	51.4644	0.838983	0.161017		1	0		1	0		0.65	0.35		0.75	0.25
aAll: allele frequencies considering all 120 whole-genome sequenced pigs; bREF: reference allele frequencies; cALT: alternative allele frequencies; dALT2: other multiallelic alternative frequencies.
