## Supplementary material for "Variability in porcine microRNA genes and its association with mRNA expression and lipid phenotypes": TableS3

### Sheet: TableS3
Table S3: Means and standard deviations (SD) of fatness and intramuscular fat content and composition traits recorded in the gluteus medius (GM) and longissimus dorsi (LD) muscles of 345 Duroc pigs.
Trait	Units	Mean	SD	Name
BFTLR	mm	33.6207	6.31737	Backfat thickness at last rib
BFTR3-R41	mm	25.1727	3.04747	Backfat thickness between 3rd and 4th rib prior to slaughter
BFTR3-R42	mm	38.4075	11.2738	Backfat thickness between 3rd and 4th rib after slaughter
HFT	mm	25.7727	3.46046	Ham fat thickness
LD IMF	%	3.89727	1.48834	Intramuscular fat in LD
GM IMF	%	5.19091	2.03577	Intramuscular fat in GM
LD Cholesterol	mg/g	58.576	9.23348	Total cholesterol in LD
GM Cholesterol	mg/g	64.4583	11.0147	Total cholesterol in GM
LD (C14:0)	%	1.35464	0.276797	Myristic acid in LD
LD (C16:0)	%	23.41	1.63878	Palmitic acid in LD
LD (C16:1)	%	2.95868	0.588301	Palmitoleic acid in LD
LD (C18:0)	%	11.7254	1.2208	Stearic acid in LD
LD (C18:1)	%	34.8465	5.20308	Oleic acid in LD
LD (C18:2)	%	14.2666	5.1459	Linoleic acid in LD
LD (C18:3)	%	0.150815	0.0950139	α-Linolenic acid in LD
LD (C20:0)	%	0.175141	0.0764867	Arachidic acid in LD
LD (C20:1)	%	0.659718	0.165993	Gadoleic acid in LD
LD (C20:4)	%	3.5625	1.8325	Arachidonic acid in LD
LD SFA	%	37.0523	2.41956	Saturated fatty acids in LD
LD UFA	%	62.9536	2.41728	Unsaturated fatty acids in LD
LD PUFA	%	19.7941	7.42732	Polyunsaturated fatty acids in LD
LD MUFA	%	43.1594	5.70513	Monounsaturated fatty acids in LD
LD PUFA/LD MUFA	ratio	0.493511	0.273436	Polyunsaturated/Monounsaturated fatty acid ratio in LD
GM (C14:0)	%	1.38389	0.228866	Myristic acid in GM
GM (C16:0)	%	23.2136	1.41388	Palmitic acid in GM
GM (C16:1)	%	0.285956	0.0514715	Palmitoleic acid in GM
GM (C18:0)	%	11.1852	1.12285	Stearic acid in GM
GM (C18:1)	%	35.0596	4.52083	Oleic acid in GM
GM (C18:2)	%	15.0198	4.1459	Linoleic acid in GM
GM (C18:3)	%	0.15815	0.093476	α-Linolenic acid in GM
GM (C20:0)	%	0.17489	0.118289	Arachidic acid in GM
GM (C20:1)	%	0.1749	0.1183	Gadoleic acid in GM
GM (C20:4)	%	3.1937	1.5767	Arachidonic acid in GM
GM SFA	%	36.4309	2.07857	Saturated fatty acids in GM
GM UFA	%	63.5689	2.07862	Unsaturated fatty acids in GM
GM PUFA	%	20.462	6.12467	Polyunsaturated fatty acids in GM
GM MUFA	%	43.1071	4.96294	Monounsaturated fatty acids in GM
GM PUFA/GMMUFA	ratio	0.499248	0.219092	Polyunsaturated/Monounsaturated fatty acid ratio in GM
