## Supplementary material for "Variability in porcine microRNA genes and its association with mRNA expression and lipid phenotypes": TableS4

### Sheet: TableS4
Table S4: Set of primers used for the qPCR quantification of three mRNAs putatively targeted by ssc-miR-326.
Gene	Type	Exon junction	Forward	Reverse
CFLAR	Target	Exon 3- exon 4	AGGGCTTGATCTGCTTCAGAAC	CCCACGAGGGTACTGACTTCAT
PPP1CC	Target	Exon 5 – exon 6	TCTGCTGTCATGGAGGTTTATCA	CTGGTACATCAGTTGGTCGCATA
SF3A3	Target	Exon 14 – exon 15	AGCTTCATGGCCTGAATATCAAC	CATGACGCCACTCAGCAAAG
ACTB	Endogenous	-	CAAGGACCTCTACGCCAACAC	TGGAGGCGCGATGATCTT
TBP	Endogenous	-	CAGAATGATCAAACCGAGAATTGT	CTGCTCTGACTTTAGCACCTGTTAA
