## Supplementary material for "Variability in porcine microRNA genes and its association with mRNA expression and lipid phenotypes": TableS5

### Sheet: TableS5
Table S5: Distribution of SNPs mapping to specific genomic annotated regions (i.e., protein coding genes, exons, introns, 3’UTRs, miRNAs, lncRNAs, snRNAs, snoRNAs and pseudogenes) and segregating in the set of whole-genome sequences from 120 Asian and European domestic pigs and wild boars.
SNPs	Alla	EDMb	EWBc	ADMd	AWBe
total	58537491	28483446	18401751	45434973	38273045
protein coding	26364250	12692994	8141168	20409886	17221104
exonic	2114318	1065154	629571	1542640	1269764
intronic	19703546	9463997	6102882	15359278	12979148
3'UTR	683418	330718	203618	509178	426106
miRNA	285	129	76	201	172
lncRNA	3550340	1738607	1117496	2781625	2333650
snRNA	3281	1538	1048	2544	2186
snoRNA	1191	539	360	837	774
pseudogene	250035	127763	81281	192376	155638
aAll: All 120 whole-genome sequenced pigs; bEDM: European domestic pigs (N = 40); cEWB: European wild boars (N = 20); dADM: Asian domestic pigs (N = 40); eAWB: Asian wild boars (N = 20).
