## Supplementary material for "Variability in porcine microRNA genes and its association with mRNA expression and lipid phenotypes": TableS6

### Sheet: TableS6
Table S6: Lis of porcine genes showing 3 or more multi-allelic SNPs in the set of 120 whole-genome sequences from Asian and European domestic pigs and wild boars.
ID	Gene	Multi-allelic events	Name
ENSSSCG00000001229		10	patr class I histocompatibility antigen, A-126 alpha chain-like
ENSSSCG00000001455	SLA-DRB1	12	HLA class II histocompatibility antigen, DRB1-4 beta chain-like
ENSSSCG00000004104	KATNA1	13	katanin catalytic subunit A1
ENSSSCG00000004505	SMAD2	16	SMAD family member 2
ENSSSCG00000005578	OR5C1	16	olfactory receptor family 5 subfamily C member 1
ENSSSCG00000005790		18	olfactory receptor 4A47-like
ENSSSCG00000007062	LAMP5	19	lysosomal associated membrane protein family member 5
ENSSSCG00000009496		24	multidrug resistance-associated protein 4-like
ENSSSCG00000009497		25	multidrug resistance-associated protein 4-like
ENSSSCG00000009498		3	multidrug resistance-associated protein 4
ENSSSCG00000010669	PDZD8	3	PDZ domain containing 8
ENSSSCG00000023801	LANCL2	3	LanC like 2
ENSSSCG00000027371	PCDHGA4	3	protocadherin gamma-B2-like
ENSSSCG00000027732		3
ENSSSCG00000028025	WDR74	3	WD repeat domain 74
ENSSSCG00000031165		3	olfactory receptor 4C46-like
ENSSSCG00000031398		3	PI-PLC X domain-containing protein 1-like
ENSSSCG00000031416		3
ENSSSCG00000031516		3	olfactory receptor 1J4-like
ENSSSCG00000032805		3
ENSSSCG00000033331		3	olfactory receptor 140-like
ENSSSCG00000033675	SPAI-2	3	sodium/potassium ATPase inhibitor SPAI-2
ENSSSCG00000034582		3	olfactory receptor 1J4-like
ENSSSCG00000034947		3
ENSSSCG00000035100		3	olfactory receptor 1J4-like
ENSSSCG00000035411		3	olfactory receptor 7C2-like
ENSSSCG00000035439		3
ENSSSCG00000035975		3	olfactory receptor 10AG1-like
ENSSSCG00000036003		3	olfactory receptor 1J4-like
ENSSSCG00000036224		3
ENSSSCG00000036749		3
ENSSSCG00000037274		3	prothymosin alpha
ENSSSCG00000037652		3
ENSSSCG00000037794		3
ENSSSCG00000038570		39
ENSSSCG00000038825		4	cationic amino acid transporter 3-like
ENSSSCG00000038892		4
ENSSSCG00000039933		4	olfactory receptor 140-like
ENSSSCG00000040165		4	olfactory receptor 8K3-like
ENSSSCG00000041164		4	olfactory receptor 1J4-like
ENSSSCG00000041328		4
ENSSSCG00000041364		4
ENSSSCG00000041544		4
ENSSSCG00000042026		4	cationic amino acid transporter 3
ENSSSCG00000042128		4
ENSSSCG00000042588		4
ENSSSCG00000043122		4
ENSSSCG00000043498		4	olfactory receptor 8B3-like
ENSSSCG00000043696		4
ENSSSCG00000044028		4
ENSSSCG00000044445		4
ENSSSCG00000044533		4	olfactory receptor 1J4
ENSSSCG00000044574		5
ENSSSCG00000045091		5
ENSSSCG00000045331		5
ENSSSCG00000045399		5	olfactory receptor 4C46-like
ENSSSCG00000046254		5	olfactory receptor 4C16-like
ENSSSCG00000046306		59
ENSSSCG00000046333		6
ENSSSCG00000046778		6
ENSSSCG00000047057		6	olfactory receptor 6C2-like
ENSSSCG00000047130		6	olfactory receptor 1J4-like
ENSSSCG00000047499		6
ENSSSCG00000047715		7
ENSSSCG00000047999		7
ENSSSCG00000048345		7
ENSSSCG00000048812		7	olfactory receptor 1J4-like
ENSSSCG00000049612		7
ENSSSCG00000049778		7
ENSSSCG00000050341		7	olfactory receptor 5K1-like
ENSSSCG00000050620		8
ENSSSCG00000051306		8
ENSSSCG00000051496		8	olfactory receptor 1J4-like
ENSSSCG00000051743		9
