## Supplementary material for "Variability in porcine microRNA genes and its association with mRNA expression and lipid phenotypes": TableS7

### Sheet: TableS7
Table S7: Description of SNPs mapping to porcine mature miRNA loci (N = 409) and segregating in the set of 120 whole-genome sequences from Asian and European domestic pigs and wild boars.
Identifier	Position	Ensembl ID	miRNA gene	miRNA region	Genotype	Nucleotidea	Categoryb
	1:1665625	ENSSSCG00000038097	ssc-miR-9824	mature	G/A	9
	1:2893793	ENSSSCG00000034772	ssc-miR-9831	seed	G/T	5	2
rs338532644	1:2893805	ENSSSCG00000034772	ssc-miR-9831	mature	A/G	17	3
rs691081394	1:51412863	ENSSSCG00000019941	ssc-miR-30a	mature	C/T	10
	1:196082337	ENSSSCG00000032634	ssc-miR-9832	mature	G/T	1	1
rs331983019	1:221066377	ENSSSCG00000032335	ssc-miR-9823	mature	C/T	15	2
rs328348255	1:273508943	ENSSSCG00000048698	ssc-miR-9812	mature	C/A	19
rs319605925	2:80850227	ENSSSCG00000040908	ssc-miR-7138	mature	G/A	11
	2:140941654	ENSSSCG00000036066	ssc-miR-9820	mature	C/T	9
rs340851858	3:1065339	ENSSSCG00000045817	ssc-miR-9817	mature	C/T	18	3
rs699340925	3:1065341	ENSSSCG00000045817	ssc-miR-9817	mature	G/A	20
rs709085089	3:1065342	ENSSSCG00000045817	ssc-miR-9817	mature	A/G	21
rs711709123	3:10968354	ENSSSCG00000039800	ssc-miR-7137	mature	G/A	20
rs338964578	3:28371991	ENSSSCG00000037654	ssc-miR-7135	mature	C/A	20
	3:97502521	ENSSSCG00000036525	ssc-miR-9855-1	mature	G/A	13	3
rs318509413	4:8277001	ENSSSCG00000031682	ssc-miR-9795	mature	G/A	13	3
rs343043135	4:84110791	ENSSSCG00000038511	ssc-miR-9825	mature	A/C	15	3
rs343104629	5:10749598	ENSSSCG00000031790	ssc-miR-9819	seed	C/T	3	2
	5:12028594	ENSSSCG00000047089	ssc-miR-9790	mature	C/A	14	3
	5:19246841	ENSSSCG00000039239	ssc-miR-615	mature	C/T	22
	5:65479624	ENSSSCG00000039968	ssc-miR-9813	mature	G/A	14	3
rs1112763846	6:65111391	ENSSSCG00000019934	ssc-miR-551a	mature	T/C	21
	6:170429852	ENSSSCG00000019493	ssc-miR-30e	mature	G/A	19
rs337567928	7:6393469	ENSSSCG00000039534	ssc-miR-9802	mature	C/A	15	3
rs320359396	7:6393473	ENSSSCG00000039534	ssc-miR-9802	mature	C/T	11
	7:6393477	ENSSSCG00000039534	ssc-miR-9802	seed	C/T	7	2
rs710247610	7:8135227	ENSSSCG00000036991	ssc-miR-7136	seed	G/A	4	2
rs338400845	7:8135230	ENSSSCG00000036991	ssc-miR-7136	mature	A/C	1	1
	7:8135253	ENSSSCG00000036991	ssc-miR-7136	mature	C/T	16	3
rs321342746	7:10085321	ENSSSCG00000039772	ssc-miR-9837	mature	G/A	15	3
rs336322034	7:10759216	ENSSSCG00000039116	ssc-miR-9807	mature	C/T	14	3
rs342267476	7:25250909	ENSSSCG00000018622	ssc-miR-219a	mature	C/T	20
rs1108324728	7:52556311	ENSSSCG00000046338	ssc-miR-9848	seed	G/A	6	2
rs1109096037	7:100126761	ENSSSCG00000031745	ssc-miR-9860	mature	C/G	9
rs322514450	8:110922752	ENSSSCG00000036489	ssc-miR-9792	seed	G/A	6	2
rs706863473	8:110922766	ENSSSCG00000036489	ssc-miR-9792	mature	G/A	20
	9:9982323	ENSSSCG00000035830	ssc-miR-4335	mature	G/A	9
rs700356433	9:27306268	ENSSSCG00000033040	ssc-miR-7143	mature	G/A	10
rs321151601	9:39280312	ENSSSCG00000023071	ssc-miR-34c-1	mature	C/A	23
	10:9777100	ENSSSCG00000035486	ssc-miR-664	seed	A/G	3	2
rs331295049	12:36947491	ENSSSCG00000028234	ssc-miR-378-2	seed	A/G	6	2
rs325853387	12:54744744	ENSSSCG00000036309	ssc-miR-9853-1	mature	G/A	13	3
	13:31655004	ENSSSCG00000018173	ssc-miR-425	mature	G/A	18	3
rs710264503	13:189138843	ENSSSCG00000019154	ssc-miR-155	mature	T/C	12
rs702045295	13:189138880	ENSSSCG00000019154	ssc-miR-155	mature	G/A	9
rs320417242	13:203603766	ENSSSCG00000039975	ssc-miR-9805	mature	C/T	18	3
	13:203603769	ENSSSCG00000039975	ssc-miR-9805	mature	C/T	15	3
rs318607332	14:10828147	ENSSSCG00000047514	ssc-miR-9854	mature	G/A	11
rs337355901	15:79395093	ENSSSCG00000048470	ssc-miR-9826	mature	C/T	13	3
rs10719651	15:121399633	ENSSSCG00000030434	ssc-miR-4334	mature	C/T	12
rs10719650	15:121399662	ENSSSCG00000030434	ssc-miR-4334	mature	C/T	11
rs334271387	15:136990102	ENSSSCG00000032204	ssc-miR-7141	mature	C/A	12
rs346246037	15:136990109	ENSSSCG00000032204	ssc-miR-7141	mature	A/G	19
rs343828848	15:136990147	ENSSSCG00000032204	ssc-miR-7141	seed	G/T;C	8	2
rs328658166	15:136990158	ENSSSCG00000032204	ssc-miR-7141	mature	T/C	19
rs1108472046	17:35209997	ENSSSCG00000037809	ssc-miR-7140	mature	A/T	11
rs338771198	17:35210040	ENSSSCG00000037809	ssc-miR-7140	seed	T/A	7	2
	17:35210042	ENSSSCG00000037809	ssc-miR-7140	seed	A/G	5	2
rs697392039	18:12568212	ENSSSCG00000025324	ssc-miR-490-1	mature	G/A	16	3
	18:15160853	ENSSSCG00000029925	ssc-miR-4337	mature	G/A	19
rs1113713030	X:12931378	ENSSSCG00000034202	ssc-miR-9794	mature	C/G	22
	X:34632248	ENSSSCG00000046081	ssc-miR-9786-1	mature	G/A	14	3
rs344468501	X:102636112	ENSSSCG00000020431	ssc-miR-2483	mature	C/G	9
rs325072438	X:113472267	ENSSSCG00000049558	ssc-miR-9809	seed	C/T	2	2
aNucleotide position inside the mature miRNA sequence from the 5' end. bMature miRNA regions as depicted in Figure 4B. 1: anchor (1st 5’ end position), 2: seed (2nd to 8th position) and 3: supplemental pairing (13th to 18th position).
