## Supplementary material for "Variability in porcine microRNA genes and its association with mRNA expression and lipid phenotypes": TableS8

### Sheet: TableS8
Table S8: Whole-genome sequencing statistics for the five Duroc boars that sired the Lipgen population (N = 345).
Sample	Mean coverage	Median coverage	Median/Mean	C10	C15	% Unique	% Duplicated	% Unmapped
G303	37.666	36	0.956	98.632	96.710	78.209	0.286	6.077
G304	44.067	42	0.953	98.917	97.819	78.404	0.182	4.938
G305	46.016	44	0.956	99.030	98.165	78.015	0.281	5.320
G306	46.602	45	0.966	99.041	98.210	78.411	0.200	5.258
G308	40.753	39	0.957	98.783	97.315	78.035	0.258	5.923
