## Supplementary material for "Variability in porcine microRNA genes and its association with mRNA expression and lipid phenotypes": TableS9

### Sheet: TableS9
Table S9: List of SNPs mapping to 370 porcine miRNA loci and segregating in the 5 Duroc boars that sired the Lipgen population (N = 345).
Identifier	Position	ID	miRNA gene	miRNA region	Genotype	Genotypeda	Quality Check	Present in 120 WGS
rs702678275	1:2893748	ENSSSCG00000034772	ssc-miR-9831	precursor	A/C		X	X
rs712498994	1:2893749	ENSSSCG00000034772	ssc-miR-9831	precursor	G/A		X	X
rs697935032	1:2893751	ENSSSCG00000034772	ssc-miR-9831	precursor	T/G;A		X	X
rs319101295	1:2893769	ENSSSCG00000034772	ssc-miR-9831	precursor	G/A		X	X
rs327266054	1:2893788	ENSSSCG00000034772	ssc-miR-9831	precursor	G/A		X	X
rs338532644	1:2893805	ENSSSCG00000034772	ssc-miR-9831	mature	A/G		X	X
rs331337992	1:2893817	ENSSSCG00000034772	ssc-miR-9831	precursor	A/G		X	X
rs342830345	1:10700408	ENSSSCG00000050400	ssc-miR-9787	precursor	C/T		X	X
rs326687210	1:10700436	ENSSSCG00000050400	ssc-miR-9787	precursor	G/A		X	X
rs81349391	1:164026014	ENSSSCG00000031095	ssc-miR-339-2	precursor	A/G	X	X	X
rs323681573	1:196082325	ENSSSCG00000032364	ssc-miR-9832	mature	G/T			X
rs331983019	1:221066377	ENSSSCG00000032335	ssc-miR-9823	mature	C/T		X	X
rs701808061	1:273508933	ENSSSCG00000048698	ssc-miR-9812	precursor	G/A		X	X
rs344472188	2:13296736	ENSSSCG00000019281	ssc-miR-130a	precursor	A/G	X	X	X
rs333787816	2:65308181	ENSSSCG00000019823	ssc-miR-23a	precursor	T/C	X	X	X
rs338964578	3:28371991	ENSSSCG00000037654	ssc-miR-7135	mature	C/A		X	X
rs340704946	4:6948743	ENSSSCG00000018757	ssc-miR-30d	precursor	A/G	X	X	X
rs327387349	4:85334812	ENSSSCG00000050142	ssc-miR-9849	precursor	G/A		X	X
rs80863624	5:10749546	ENSSSCG00000031790	ssc-miR-9819	precursor	T/C		X	X
rs320008166	6:56427227	ENSSSCG00000027265	ssc-miR-371	precursor	T/C	X	X	X
rs323906663	6:63491948	ENSSSCG00000019012	ssc-miR-429	precursor	G/A	X	X	X
rs324983193	6:65301279	ENSSSCG00000020449	ssc-miR-2320	precursor	C/T		X	X
rs334423708	6:65301288	ENSSSCG00000020449	ssc-miR-2320	precursor	C/T		X	X
rs700117839	6:169655078	ENSSSCG00000029975	ssc-miR-4338	precursor	T/C		X	X
rs337567928	7:6393469	ENSSSCG00000039534	ssc-miR-9802	mature	C/A		X	X
	7:115830615	ENSSSCG00000046301	ssc-miR-10387	precursor	C/T		X
	7:115830616	ENSSSCG00000046301	ssc-miR-10387	precursor	C/G			X
	7:115830626	ENSSSCG00000046301	ssc-miR-10387	precursor	C/T		X
rs700832926	7:115830668	ENSSSCG00000046301	ssc-miR-10387	precursor	A/G			X
rs1107587944	7:121697885	ENSSSCG00000018124	ssc-miR-493	precursor	C/T		X	X
rs322514450	8:110922752	ENSSSCG00000036489	ssc-miR-9792	seed	G/A		X	X
rs319154814	9:9581989	ENSSSCG00000018827	ssc-miR-326	precursor	G/A	X	X	X
rs321151601	9:39280312	ENSSSCG00000023071	ssc-miR-34c-1	mature	C/A	X	X	X
rs341950320	12:36947510	ENSSSCG00000028234	ssc-miR-378-2	precursor	G/A	X	X	X
rs340746399	12:54744698	ENSSSCG00000036309	ssc-miR-9853-1	precursor	C/T		X	X
rs319752613	12:54744730	ENSSSCG00000036309	ssc-miR-9853-1	precursor	C/T		X	X
	12:58569202	ENSSSCG00000036258	ssc-miR-9828-1	precursor	T/C			X
rs334680106	13:100083229	ENSSSCG00000019020	ssc-miR-15b	precursor	C/T	X	X	X
rs327603919	13:122141078	ENSSSCG00000029263	ssc-miR-1224	precursor	C/T			X
rs344403926	14:10828128	ENSSSCG00000047514	ssc-miR-9854	precursor	A/G		X	X
rs321198621	14:65750690	ENSSSCG00000042743	ssc-miR-9836	precursor	G/A		X	X
rs318374074	15:79395107	ENSSSCG00000048470	ssc-miR-9826	precursor	C/G		X	X
rs10719649	15:121399676	ENSSSCG00000030434	ssc-miR-4334	precursor	T/C		X	X
rs336638181	15:132810834	ENSSSCG00000043548	ssc-miR-10391	precursor	C/G		X	X
rs327230159	15:132810881	ENSSSCG00000043548	ssc-miR-10391	precursor	G/A		X	X
rs334271387	15:136990102	ENSSSCG00000032204	ssc-miR-7141	mature	C/A		X	X
rs343828848	15:136990147	ENSSSCG00000032204	ssc-miR-7141	seed	G/T		X	X
rs328658166	15:136990158	ENSSSCG00000032204	ssc-miR-7141	mature	T/C		X	X
rs339124866	16:36738825	ENSSSCG00000038318	ssc-miR-9799	precursor	C/T		X	X
rs335924546	17:10758828	ENSSSCG00000022807	ssc-miR-486	precursor	C/T	X		X
rs329920724	18:15160807	ENSSSCG00000029925	ssc-miR-4337	precursor	G/A		X	X
rs334590580	18:18341582	ENSSSCG00000018951	ssc-miR-335	precursor	T/C	X	X	X
rs346324659	X:12931449	ENSSSCG00000034202	ssc-miR-9794	precursor	A/G		X	X
rs320941753	X:110113899	ENSSSCG00000020748	ssc-miR-19b-2	precursor	C/T		X	X
rs338088075	X:110114057	ENSSSCG00000018495	ssc-miR-20b-1	precursor	C/T		X	X
aGenotyped in the 345 Duroc pigs belonging to the Lipgen population.
