## Supplementary material for "Variability in porcine microRNA genes and its association with mRNA expression and lipid phenotypes": TableS11

### Sheet: TableS11
Table S11: Genomic coordinates and sequence of the seed (miRNA) and its predicted 3’UTR binding site (mRNA) for putative miRNA-mRNA pairs showing significant associations after multiple testing correction (q-value < 0.1).
Gene	miRNA	miRNA seed	3'UTR Target sequencea	Interaction type	Genomic Position
NUP50	ssc-miR-23a	UCACAUU	AAUGUGA	7mer-m8	5:4198476-4198482; 5:4198790-4198796; 5:4198816-4198822
PAFAH1B2	ssc-miR-23a	UCACAUU	AAUGUGA	7mer-m8	9:44536189-44536195
ZYG11B	ssc-miR-23a	UCACAUU	AAUCUGAA	8mer	6:159412585-159412592
CSNK1G3	ssc-miR-23a	UCACAUU	AAUGUGA	7mer-m8	2:127128032-127128038; 2:127171156-127171162
DDX3X	ssc-miR-23a	UCACAUU	AACGUGAA	8mer	X:37003778-37003785
UBE2R2	ssc-miR-23a	UCACAUU	AAUGUGA	7mer-m8	10:32894457-32894463
AGO1	ssc-miR-23a	UCACAUU	AAUGUGA	7mer-m8	6:92213346-92213352
AGO2	ssc-miR-23a	UCACAUU	AAUGUGA	7mer-m8	4:3013267-3013273; 4:3015011-3015017; 4:3015019-3015025
SOD2	ssc-miR-23a	UCACAUU	GAUGUGAA	8mer	1:7691367-7691374
CFLAR	ssc-miR-326	CUCUGGG	CCCAGAG	7mer-m8	15:104827011-104827017
PPP1CC	ssc-miR-326	CUCUGGG	CCCAGGAGA	8mer	14:32071527-32071535
SDC1	ssc-miR-326	CUCUGGG	CACAGAGA	8mer	3:118011685-118011692
SF3A3	ssc-miR-326	CUCUGGG	CCCAGAG	7mer-m8	6:93950715-93950722; 6:93951967-93951973
FSTL1	ssc-miR-326	CUCUGGG	CCCAGAG	7mer-m8	13:139899736-139899743
CELF1	ssc-miR-326	CUCUGGG	CCCAGAG	7mer-m8	2:15167441-15167447
NAA50	ssc-miR-326	CUCUGGG	CCCAGAG	7mer-m8	13:146218611-146218618; 13:146218991-146218997; 13:146220863-146220870
ELAVL1	ssc-miR-326	CUCUGGG	CCCAGAG	7mer-m8	2:71246825-71246831
amiRNA-mRNA pairs showing 8mer interactions. A maximum of 1 mismatch with the miRNA seed is allowed, highlighted in bold.
