## Supplementary material for "Variability in porcine microRNA genes and its association with mRNA expression and lipid phenotypes": TableS13

### Sheet: TableS13
Table S13: Pathway enrichment analyses of the lists of probes/genes significantly associated at the nominal level (P-value < 0.05) with miRNA SNP genotypesa.
rs	pos	miR	Type	ref	alt	tissue
rs333787816	2:65308181	ssc-miR-23a	precursor stem	T	C	GM
ID	Term	P-value	q-value	% Associated Genes	Associated Genes Found
R-HSA:426496	Post-transcriptional silencing by small RNAs	4.74652e-06	5.22117e-05	42.8571	AGO1, AGO2, TNRC6C
R-HSA:8948700	Competing endogenous RNAs (ceRNAs) regulate PTEN translation	7.56596e-06	4.16128e-05	37.5	AGO1, AGO2, TNRC6C
R-HSA:8943723	Regulation of PTEN mRNA translation	1.13064e-05	4.14569e-05	33.3333	AGO1, AGO2, TNRC6C
R-HSA:9029569	NR1H3 & NR1H2 regulate gene expression linked to cholesterol transport and efflux	3.99292e-05	0.000109805	10.8108	AGO1, AGO2, NCOA1, TNRC6C
R-HSA:8934593	Regulation of RUNX1 Expression and Activity	8.88224e-05	0.000195409	17.6471	AGO1, AGO2, TNRC6C
R-HSA:9024446	NR1H2 and NR1H3-mediated signaling	0.000103681	0.000190082	8.51064	AGO1, AGO2, NCOA1, TNRC6C
R-HSA:204005	COPII-mediated vesicle transport	0.000435965	0.000685087	5.88235	MCFD2, SEC23A, STX17, TMED10
R-HSA:5694530	Cargo concentration in the ER	0.000671248	0.000922966	9.09091	MCFD2, SEC23A, TMED10
R-HSA:9022692	Regulation of MECP2 expression and activity	0.000671248	0.000922966	9.09091	AGO1, AGO2, TNRC6C
R-HSA:5628897	TP53 Regulates Metabolic Genes	0.0011062	0.00135203	4.5977	AGO1, AGO2, PRKAA1, TNRC6C
R-HSA:4086398	Ca2+ pathway	0.00417642	0.00459406	4.83871	AGO1, AGO2, TNRC6C
R-HSA:8986944	Transcriptional Regulation by MECP2	0.00417642	0.00459406	4.83871	AGO1, AGO2, TNRC6C
KEGG:05120	Epithelial cell signaling in Helicobacter pylori infection	0.00586801	0.00586801	4.28571	ADAM10, ATP6V1E1, EGFR
rs	position	miRNA	Type	ref	alt	tissue
rs340704946	4:6948743	ssc-miR-30d	precursor stem	A	G	GM
ID	Term	P-value	q-value	% Associated Genes	Associated Genes Found
R-HSA:350562	Regulation of ornithine decarboxylase (ODC)	0.000704149	0.00211245	5.88235	AZIN1, PSME3, PSME4
R-HSA:351202	Metabolism of polyamines	0.00107841	0.00161762	5.08475	AZIN1, PSME3, PSME4
R-HSA:159236	Transport of Mature mRNA derived from an Intron-Containing Transcript	0.00215609	0.00215609	4	RANBP2, SRSF6, SRSF7
R-HSA:1234174	Cellular response to hypoxia	0.00215609	0.00215609	4	EP300, PSME3, PSME4
rs	position	miRNA	Type	ref	alt	tissue
rs344472188	2:13296736	ssc-miR-130a	apical loop	A	G	LIVER
ID	Term	P-value	q-value	% Associated Genes	Associated Genes Found
R-HSA:936440	Negative regulators of DDX58/IFIH1 signaling	9.27977e-05	0.000185595	8.82353	MAVS, UBE2D3, UBE2K
KEGG:04115	p53 signaling pathway	0.000864394	0.000864394	4.16667	CCNG1, GADD45A, SESN2
rs	pos	miR	Type	ref	alt	tissue
rs319154814	9:9581989	ssc-miR-326	apical loop	G	A	LIVER
ID	Term	P-value	q-value	% Associated Genes	Associated Genes Found
R-HSA:400253	Circadian Clock	6.29185e-05	6.29185e-05	4.28571	HDAC3, PER1, PPP1CC
aTwo criteria for miRNA target inference were considered, i.e. 1) the 3’UTR of the mRNA contains at least one 7mer-m8 site and 2) the existence of experimentally validated interactions in humans according to Tarbase v.8 database.
