## Supplementary material for "Variability in porcine microRNA genes and its association with mRNA expression and lipid phenotypes": TableS14

### Sheet: TableS14
Table S14: Association analyses between miRNA SNPs and fatness and intramuscular fat content and composition traits recorded in the gluteus medius (GM) and longissimus dorsi (LD) skeletal muscles of 345 Duroc pigs (Lipgen population).
rs	position	miRNA	Type	ref	alt
rs344472188	2:13296736	ssc-miR-130a	apical loop	A	G
Phenotype	δ	se	P-value	q-value
BFTLR	-1.20843	0.591435	0.0408748	0.968281
BFT3R-4R2	-2.62949	1.47106	0.0730827	0.968281
GM Cholesterol	-1.83772	1.15709	0.110115	0.968281
LD (C20:4)	0.242424	0.176484	0.166833	0.968281
LD (C18:0)	0.198064	0.151667	0.188573	0.968281
GM UFA	-0.235095	0.245109	0.335877	0.968281
GM SFA	0.234606	0.245106	0.336867	0.968281
GM (C18:0)	0.121681	0.138842	0.377619	0.968281
GM (C18:2)	-0.368414	0.447169	0.405575	0.968281
GM PUFA	-0.540361	0.66525	0.411852	0.968281
GM PUFA/MUFA	-0.0194512	0.0240556	0.414598	0.968281
GM (C14:0)	0.0209278	0.0267791	0.430308	0.968281
LD (C18:1)	-0.420711	0.524127	0.43062	0.968281
LD MUFA	-0.412795	0.581639	0.477778	0.968281
GM (C16:0)	0.119784	0.169809	0.478747	0.968281
LD (C16:0)	-0.114515	0.163449	0.487579	0.968281
GM (C16:1)	0.0392799	0.0601713	0.511864	0.968281
LD PUFA	0.392904	0.697244	0.570147	0.968281
LD IMF	-0.101896	0.187944	0.584014	0.968281
LD PUFA/MUFA	0.0134301	0.0263448	0.607449	0.968281
GM (C20:1)	-0.007493	0.0156889	0.626496	0.968281
GM (C18:1)	0.222692	0.48099	0.652413	0.968281
GM (C20:4)	-0.0701471	0.171368	0.676705	0.968281
GM MUFA	0.225346	0.535439	0.676751	0.968281
LD (C18:2)	0.153438	0.479887	0.747266	0.968281
LD (C16:1)	-0.0203616	0.0691454	0.774174	0.968281
LD UFA	-0.0717656	0.25814	0.777612	0.968281
LD SFA	0.069112	0.258846	0.786266	0.968281
GM (C20:0)	-0.00339055	0.0127915	0.789354	0.968281
LD (C18:3)	-0.00243047	0.01081	0.819973	0.968281
LD Cholesterol	-0.205183	1.04591	0.851368	0.968281
GM (C18:3)	0.00213336	0.0121455	0.867754	0.968281
LD (C20:0)	-0.00129706	0.0081203	0.872098	0.968281
LD (C14:0)	-0.00463089	0.0304535	0.878892	0.968281
BFT3R-4R1	0.0331009	0.316771	0.903671	0.968281
GM IMF	0.0239707	0.277901	0.929579	0.968281
HFT	0.0140912	0.364349	0.963159	0.968281
LD (C20:1)	0.00134886	0.0189566	0.968281	0.968281
rs	position	miRNA	Type	ref	alt
rs319154814	9:9581989	ssc-miR-326	apical loop	G	A
Phenotype	δ	se	P-value	q-value
LD (C14:0)	0.0884922	0.0212815	8.7223e-05	0.00331447
GM (C14:0)	0.0699989	0.0183671	0.000394167	0.00748917
LD PUFA/MUFA	-0.0505606	0.0188254	0.0071087	0.0765271
LD (C20:1)	0.0349276	0.012469	0.00805548	0.0765271
LD (C20:4)	-0.291784	0.126817	0.0209219	0.143758
LD MUFA	0.951156	0.397058	0.0248475	0.143758
LD (C18:1)	0.8349	0.362441	0.0281446	0.143758
LD PUFA	-1.06702	0.50036	0.0322178	0.143758
LD (C18:2)	-0.726586	0.344312	0.0340479	0.143758
GM (C18:0)	-0.224482	0.111461	0.0442314	0.168079
GM Cholesterol	-1.38468	0.840461	0.0975042	0.336833
LD (C18:3)	-0.0125184	0.00785669	0.117526	0.372166
LD (C20:0)	0.00708203	0.00585302	0.223165	0.652328
LD (C16:0)	0.125068	0.126122	0.316623	0.792083
LD (C18:0)	-0.112568	0.121434	0.350545	0.792083
HFT	0.245937	0.267525	0.350627	0.792083
LD Cholesterol	0.62162	0.746772	0.394696	0.792083
LD (C16:1)	0.0456584	0.056036	0.41744	0.792083
GM (C20:1)	0.00908596	0.0118141	0.439336	0.792083
BFT3R-4R2	-0.926857	1.24655	0.455663	0.792083
GM (C18:1)	0.228533	0.347823	0.500963	0.792083
GM MUFA	0.258418	0.395639	0.505862	0.792083
LD UFA	-0.131077	0.202061	0.511008	0.792083
GM (C20:4)	-0.0832887	0.131513	0.515378	0.792083
LD SFA	0.128439	0.202843	0.521107	0.792083
GM (C16:1)	0.0253127	0.0503983	0.618903	0.871908
GM (C16:0)	0.0669125	0.141539	0.636609	0.871908
BFTLR	-0.210428	0.462815	0.642459	0.871908
GM SFA	-0.0791103	0.204288	0.694389	0.879813
GM UFA	0.0790563	0.204293	0.694589	0.879813
GM (C20:0)	-0.00149457	0.00927318	0.870955	0.971542
BFT3R-4R1	0.036687	0.233129	0.874435	0.971542
GM PUFA/MUFA	-0.00207161	0.0186778	0.895013	0.971542
GM PUFA	-0.0467241	0.521136	0.917791	0.971542
GM (C18:3)	0.000872971	0.00922369	0.931023	0.971542
LD IMF	0.0148148	0.150814	0.937888	0.971542
GM IMF	-0.0063747	0.231941	0.971297	0.971542
GM (C18:2)	0.0160305	0.348915	0.971542	0.971542
rs	position	miRNA	Type	ref	alt
rs81349391	1:164026014	ssc-miR-339	apical loop	A	G
Phenotype	δ	se	P-value	q-value
GM (C16:0)	-0.32344	0.13955	0.0200458	0.377235
GM SFA	-0.439431	0.20296	0.029691	0.377235
GM UFA	0.439205	0.202969	0.0297817	0.377235
LD (C16:0)	-0.214877	0.131666	0.101319	0.696258
LD (C20:0)	0.0099751	0.00637844	0.115667	0.696258
GM Cholesterol	1.42726	0.927836	0.121715	0.696258
LD (C18:1)	0.634374	0.408445	0.133793	0.696258
BFT3R-4R1	-0.345385	0.245807	0.161581	0.696258
GM (C20:1)	0.0166772	0.0125693	0.185704	0.696258
BFT3R-4R2	1.5006	1.231	0.220162	0.696258
LD MUFA	0.564984	0.463573	0.224927	0.696258
LD PUFA/MUFA	-0.0237195	0.0207387	0.249484	0.696258
GM (C18:1)	0.392884	0.375495	0.295052	0.696258
GM IMF	-0.238164	0.227605	0.295352	0.696258
LD UFA	0.214889	0.211941	0.307468	0.696258
LD SFA	-0.204539	0.212619	0.332977	0.696258
HFT	-0.268285	0.288583	0.347057	0.696258
LD (C18:2)	-0.345822	0.377956	0.356725	0.696258
LD (C20:4)	-0.127313	0.139393	0.357585	0.696258
LD (C20:1)	0.0135893	0.0149367	0.366452	0.696258
LD PUFA	-0.461829	0.549447	0.397149	0.71865
GM MUFA	0.320411	0.429505	0.448207	0.774176
GM (C18:0)	-0.0670969	0.115514	0.559188	0.88059
LD (C16:1)	-0.0322788	0.0564908	0.56513	0.88059
GM (C16:1)	-0.0274472	0.0500068	0.579336	0.88059
LD IMF	-0.0735457	0.154679	0.630319	0.88987
LD (C18:3)	0.00422956	0.00882596	0.632276	0.88987
GM (C18:3)	-0.00369993	0.00987619	0.706578	0.953678
GM (C20:0)	-0.00409082	0.0102847	0.738941	0.953678
LD (C14:0)	-0.00723678	0.0251221	0.771993	0.953678
GM (C14:0)	-0.00570312	0.022263	0.800167	0.953678
LD Cholesterol	0.173771	0.84146	0.840431	0.953678
GM PUFA	0.102533	0.549927	0.862767	0.953678
GM (C18:2)	0.0637198	0.368889	0.876121	0.953678
BFTLR	0.0691638	0.491194	0.878388	0.953678
LD (C18:0)	-0.00947992	0.12542	0.943041	0.970963
GM (C20:4)	0.0115509	0.141066	0.945411	0.970963
GM PUFA/MUFA	0.00039052	0.019782	0.998828	0.998828
rs	position	miRNA	Type	ref	alt
rs340704946	4:6948743	ssc-miR-30d	precursor stem	A	G
Phenotype	δ	se	P-value	q-value
GM (C20:0)	-0.0219042	0.00983928	0.0254125	0.577929
HFT	-0.536617	0.270353	0.0543069	0.577929
LD (C20:0)	-0.0118893	0.0062554	0.0561027	0.577929
BFT3R-4R1	-0.413728	0.239882	0.0849406	0.577929
LD MUFA	-0.755728	0.441289	0.0898321	0.577929
LD (C18:1)	-0.680885	0.401749	0.0912519	0.577929
LD PUFA/MUFA	0.0316857	0.0203401	0.117084	0.6356
LD (C20:4)	0.19708	0.136686	0.146812	0.690248
GM (C14:0)	-0.0267775	0.0202307	0.183944	0.690248
LD PUFA	0.704063	0.538985	0.18856	0.690248
LD IMF	-0.182662	0.143465	0.199809	0.690248
LD (C18:2)	0.44738	0.370985	0.224716	0.711599
GM (C16:0)	-0.119188	0.130783	0.361315	0.850463
GM PUFA/MUFA	0.0160277	0.0185125	0.388872	0.850463
GM (C20:1)	-0.00937031	0.0120161	0.430546	0.850463
GM MUFA	-0.313331	0.408945	0.438815	0.850463
GM (C18:0)	0.0780848	0.105656	0.460632	0.850463
GM (C18:2)	0.245808	0.344258	0.479227	0.850463
GM (C18:1)	-0.24104	0.368284	0.510429	0.850463
GM PUFA	0.335547	0.512572	0.517891	0.850463
LD Cholesterol	-0.515141	0.808075	0.522444	0.850463
GM (C18:3)	-0.00547342	0.0092454	0.547699	0.850463
LD (C20:1)	-0.00812006	0.0143694	0.567794	0.850463
GM SFA	-0.108073	0.188813	0.568107	0.850463
GM UFA	0.108023	0.18882	0.568307	0.850463
GM (C16:1)	-0.0251697	0.0461474	0.581896	0.850463
GM (C20:4)	0.0669683	0.132061	0.623508	0.87753
LD (C16:0)	-0.0441725	0.124827	0.725152	0.984135
GM IMF	0.062444	0.211933	0.766655	0.992597
LD UFA	0.0390714	0.197935	0.846537	0.992597
LD SFA	-0.0371186	0.198418	0.854381	0.992597
LD (C18:0)	0.0181418	0.116292	0.872945	0.992597
LD (C18:3)	-0.00100918	0.00828569	0.897457	0.992597
LD (C16:1)	-0.00546601	0.052744	0.919704	0.992597
GM Cholesterol	-0.0876368	0.908883	0.922307	0.992597
BFTLR	0.0250478	0.4618	0.950429	0.992597
LD (C14:0)	-0.000759022	0.023278	0.974701	0.992597
BFT3R-4R2	-0.0116667	1.13923	0.992597	0.992597
rs	position	miRNA	Type	ref	alt
rs334680106	13:100083229	ssc-miR-15b	precursor stem	C	T
Phenotype	δ	se	P-value	q-value
BFT3R-4R2	1.90577	1.16502	0.0999103	0.995771
GM Cholesterol	-1.52441	0.94316	0.103995	0.995771
GM (C18:3)	-0.0107437	0.00967791	0.267079	0.995771
BFT3R-4R1	-0.218469	0.257358	0.406091	0.995771
HFT	-0.214434	0.294278	0.480086	0.995771
LD (C18:3)	-0.00568766	0.00855899	0.502087	0.995771
BFTLR	-0.304678	0.474634	0.5213	0.995771
GM UFA	-0.122928	0.193809	0.524549	0.995771
GM SFA	0.122829	0.193803	0.524873	0.995771
LD IMF	0.091473	0.148483	0.537774	0.995771
GM (C20:0)	-0.00553963	0.0103581	0.589935	0.995771
GM (C18:0)	0.0559806	0.109574	0.610266	0.995771
GM (C16:0)	0.0663472	0.134135	0.619147	0.995771
LD Cholesterol	-0.442579	0.852105	0.629548	0.995771
LD (C16:0)	0.0592796	0.128368	0.640595	0.995771
LD (C14:0)	0.0103278	0.0238676	0.661707	0.995771
GM (C14:0)	0.00823106	0.0210431	0.691866	0.995771
LD (C18:0)	-0.0397944	0.119467	0.735645	0.995771
GM (C16:1)	-0.0132598	0.0475241	0.779417	0.995771
LD (C20:4)	-0.0373166	0.143324	0.793001	0.995771
LD (C20:0)	0.00149559	0.00657528	0.818674	0.995771
LD UFA	-0.0382106	0.203788	0.850628	0.995771
GM (C20:1)	-0.00235836	0.0124987	0.851866	0.995771
LD (C18:1)	-0.0811434	0.42774	0.857395	0.995771
GM (C20:4)	0.0227571	0.135875	0.866789	0.995771
GM (C18:2)	-0.0594808	0.354726	0.868475	0.995771
LD MUFA	-0.0824407	0.470918	0.870767	0.995771
LD SFA	0.028786	0.204267	0.887493	0.995771
LD (C20:1)	-0.00222903	0.0150533	0.892157	0.995771
LD PUFA/MUFA	-0.00268691	0.021347	0.898395	0.995771
LD (C18:2)	0.0447945	0.388652	0.907519	0.995771
LD (C16:1)	0.00547143	0.0541504	0.917855	0.995771
GM (C18:1)	0.0327543	0.382672	0.925031	0.995771
GM IMF	-0.0189404	0.217933	0.92928	0.995771
GM PUFA	-0.0371051	0.527501	0.944811	0.995771
GM PUFA/MUFA	-0.000669153	0.0190724	0.972176	0.995771
GM MUFA	0.00160391	0.425243	0.98977	0.995771
LD PUFA	-0.0029709	0.564891	0.995771	0.995771
rs	position	miRNA	Type	ref	alt
rs333787816	2:65308181	ssc-miR-23a	precursor stem	T	C
Phenotype	δ	se	P-value	q-value
HFT	-0.508048	0.284722	0.0730657	0.926409
LD (C20:1)	-0.0244333	0.0140918	0.10045	0.926409
BFT3R-4R1	-0.392803	0.251118	0.115722	0.926409
BFTLR	-0.633739	0.47215	0.177078	0.926409
BFT3R-4R2	-1.35014	1.14395	0.237446	0.926409
GM (C18:3)	0.00959153	0.00957607	0.317391	0.926409
GM (C18:0)	0.107736	0.107656	0.319338	0.926409
LD (C18:1)	-0.428186	0.408101	0.322548	0.926409
LD (C16:1)	0.0509258	0.0534449	0.337006	0.926409
GM (C18:1)	-0.339742	0.370908	0.360077	0.926409
GM MUFA	-0.375901	0.413875	0.365486	0.926409
GM IMF	0.184412	0.214831	0.388049	0.926409
LD MUFA	-0.39963	0.453176	0.397685	0.926409
LD (C20:4)	0.114524	0.139829	0.409321	0.926409
LD PUFA/MUFA	0.0159098	0.0208221	0.441428	0.926409
LD (C14:0)	0.0172706	0.0236787	0.461969	0.926409
LD PUFA	0.383274	0.551218	0.483574	0.926409
LD (C20:0)	-0.00402203	0.00641758	0.527717	0.926409
LD (C18:2)	0.236908	0.379309	0.52913	0.926409
GM Cholesterol	-0.527901	0.922526	0.561649	0.926409
GM UFA	-0.0991222	0.191438	0.602096	0.926409
GM SFA	0.0986054	0.191435	0.603971	0.926409
LD (C16:0)	0.0643326	0.127096	0.608806	0.926409
GM PUFA/MUFA	0.00822924	0.0188653	0.656803	0.926409
LD Cholesterol	0.338413	0.828907	0.698476	0.926409
LD (C18:0)	-0.0432656	0.118788	0.71492	0.926409
GM (C18:2)	0.116523	0.351372	0.736076	0.926409
GM (C14:0)	-0.00689045	0.0208931	0.737267	0.926409
LD IMF	-0.0449115	0.14692	0.757741	0.926409
GM PUFA	0.155372	0.523153	0.76324	0.926409
GM (C20:4)	0.0386515	0.134745	0.772343	0.926409
LD UFA	-0.053512	0.201791	0.78767	0.926409
GM (C20:1)	-0.00281645	0.0123536	0.812549	0.926409
LD SFA	0.0413952	0.20234	0.834964	0.926409
GM (C16:0)	0.0209327	0.133019	0.872832	0.926409
GM (C16:1)	-0.00584756	0.0471265	0.899087	0.926409
GM (C20:0)	-0.00123892	0.0101443	0.90203	0.926409
LD (C18:3)	-0.000814437	0.0084822	0.927161	0.927161
rs	position	miRNA	Type	ref	alt
rs321151601	9:39280312	ssc-miR-34c	mature region	C	A
Phenotype	δ	se	P-value	q-value
LD (C20:0)	-0.0262086	0.0118637	0.0265491	0.817064
GM (C18:3)	-0.0324218	0.0180716	0.0723016	0.817064
GM (C16:0)	0.493604	0.275147	0.0837483	0.817064
LD (C16:0)	0.38188	0.250593	0.132538	0.817064
LD (C20:1)	-0.0415939	0.0263229	0.151447	0.817064
LD (C18:1)	-1.18537	0.741815	0.151513	0.817064
GM SFA	0.566222	0.409826	0.17547	0.817064
GM UFA	-0.566095	0.409839	0.175575	0.817064
BFT3R-4R2	3.33768	2.58359	0.193515	0.817064
LD MUFA	-1.08279	0.851294	0.224015	0.851256
GM (C20:1)	-0.0241115	0.024084	0.314444	0.867933
LD (C16:1)	0.108764	0.110846	0.331116	0.867933
GM IMF	0.445689	0.472811	0.343967	0.867933
LD (C14:0)	0.0455116	0.0496233	0.354973	0.867933
LD PUFA/MUFA	0.0320848	0.0387597	0.404338	0.867933
LD (C20:4)	0.196496	0.260371	0.447065	0.867933
LD (C18:2)	0.531504	0.705987	0.448163	0.867933
GM Cholesterol	1.3633	1.76909	0.452075	0.867933
LD PUFA	0.728084	1.02621	0.474714	0.867933
LD UFA	-0.282643	0.409886	0.486493	0.867933
LD SFA	0.27779	0.411734	0.495668	0.867933
GM (C18:1)	-0.419282	0.724274	0.546156	0.867933
GM (C16:1)	0.0567529	0.102854	0.57501	0.867933
GM MUFA	-0.419366	0.821157	0.595019	0.867933
LD (C18:0)	-0.124718	0.249021	0.616839	0.867933
BFTLR	0.447364	0.943451	0.629724	0.867933
LD IMF	0.142869	0.304935	0.631702	0.867933
GM PUFA	-0.379562	1.06291	0.713728	0.867933
LD (C18:3)	-0.00573459	0.0168557	0.726033	0.867933
GM (C18:0)	0.0714804	0.23393	0.754151	0.867933
HFT	-0.164596	0.548206	0.755747	0.867933
GM (C20:4)	-0.0766397	0.271893	0.769611	0.867933
LD Cholesterol	-0.456246	1.59394	0.773004	0.867933
GM (C18:2)	-0.195948	0.711064	0.776572	0.867933
BFT3R-4R1	0.076099	0.472377	0.867416	0.94093
GM (C20:0)	-0.00189355	0.0189647	0.919839	0.94093
GM (C14:0)	0.00408133	0.044919	0.929169	0.94093
GM PUFA/MUFA	-0.00278353	0.0382257	0.94093	0.94093
rs	position	miRNA	Type	ref	alt
rs334590580	18:18341582	ssc-miR-335	precursor stem	T	C
Phenotype	δ	se	P-value	q-value
GM (C16:0)	-0.430484	0.155842	0.00586215	0.120092
GM (C20:0)	0.0331025	0.0121473	0.00632064	0.120092
GM UFA	0.523103	0.227803	0.0214697	0.20453
GM SFA	-0.522851	0.2278	0.0215294	0.20453
GM Cholesterol	-1.58793	1.13127	0.165327	0.968133
GM (C18:0)	-0.165665	0.129869	0.199963	0.968133
LD (C16:0)	-0.152376	0.151667	0.314203	0.968133
LD Cholesterol	0.996502	1.00387	0.331101	0.968133
GM IMF	0.226327	0.261301	0.383952	0.968133
LD (C14:0)	-0.0229943	0.0285397	0.417774	0.968133
LD (C20:1)	0.0138127	0.0177849	0.432409	0.968133
LD SFA	-0.182973	0.242069	0.446544	0.968133
LD UFA	0.176694	0.241503	0.461138	0.968133
BFTLR	0.39881	0.566176	0.477175	0.968133
GM (C18:1)	0.249147	0.455273	0.588378	0.968133
GM MUFA	0.270841	0.506224	0.596941	0.968133
LD (C18:1)	0.262101	0.505109	0.598073	0.968133
GM (C18:2)	0.198557	0.420779	0.631841	0.968133
GM (C18:3)	-0.00567762	0.0115114	0.632923	0.968133
BFT3R-4R1	-0.142041	0.303316	0.634246	0.968133
LD MUFA	0.250175	0.556893	0.648427	0.968133
GM (C20:1)	0.00615475	0.014866	0.680661	0.968133
GM (C16:1)	0.0213804	0.0568475	0.703623	0.968133
LD (C18:3)	-0.00391906	0.0102159	0.708171	0.968133
GM PUFA	0.213603	0.626595	0.727953	0.968133
GM (C14:0)	-0.00819724	0.025265	0.749805	0.968133
HFT	-0.0811788	0.346736	0.80907	0.968133
LD IMF	0.0388062	0.176447	0.823405	0.968133
LD PUFA/MUFA	0.00527921	0.0253834	0.835046	0.968133
GM PUFA/MUFA	0.004132	0.02266	0.849409	0.968133
LD (C20:0)	0.00124347	0.00780612	0.872445	0.968133
LD (C20:4)	-0.0239061	0.170159	0.887393	0.968133
GM (C20:4)	-0.0197958	0.161739	0.908269	0.968133
BFT3R-4R2	-0.146984	1.40401	0.915774	0.968133
LD (C18:2)	-0.0230581	0.461393	0.959827	0.968133
LD PUFA	-0.0308041	0.670604	0.963072	0.968133
LD (C16:1)	-0.00291986	0.0646262	0.964061	0.968133
LD (C18:0)	0.00604281	0.142677	0.968133	0.968133
rs	position	miRNA	Type	ref	alt
rs320008166	6:56427227	ssc-miR-371	precursor stem	T	C
Phenotype	δ	se	P-value	q-value
GM IMF	0.536776	0.246063	0.0310422	0.906034
LD (C16:0)	0.249693	0.139205	0.0720946	0.906034
LD (C14:0)	0.0447343	0.0267921	0.0929335	0.906034
BFT3R-4R1	0.395993	0.264321	0.135002	0.906034
GM (C18:0)	0.185308	0.125398	0.137441	0.906034
GM Cholesterol	-1.36473	0.999079	0.169181	0.906034
LD (C16:1)	0.0802346	0.0606864	0.182962	0.906034
HFT	0.357805	0.307625	0.240708	0.906034
LD (C18:1)	-0.525273	0.441979	0.246356	0.906034
LD UFA	-0.258136	0.224572	0.246511	0.906034
LD SFA	0.250608	0.225408	0.262273	0.906034
GM (C20:1)	0.0124835	0.013737	0.360558	0.93948
BFT3R-4R2	1.25928	1.40353	0.368715	0.93948
LD MUFA	-0.428531	0.495168	0.387037	0.93948
LD (C18:3)	-0.00684696	0.00931323	0.458241	0.93948
GM (C20:0)	-0.00733423	0.0110027	0.501816	0.93948
LD (C20:4)	0.098427	0.150157	0.508954	0.93948
GM SFA	0.134514	0.227296	0.550375	0.93948
GM UFA	-0.134241	0.227303	0.551196	0.93948
LD PUFA/MUFA	0.0115657	0.0223627	0.602244	0.93948
GM (C18:3)	-0.00526618	0.0105009	0.608958	0.93948
GM (C20:4)	-0.0753589	0.150343	0.61138	0.93948
LD (C20:0)	-0.0034492	0.00689051	0.61395	0.93948
LD Cholesterol	0.423972	0.890655	0.625703	0.93948
GM (C16:1)	-0.0242062	0.0557803	0.661995	0.93948
LD PUFA	0.240478	0.592005	0.682263	0.93948
LD (C18:2)	0.161469	0.40732	0.689516	0.93948
GM PUFA	-0.207089	0.587235	0.722323	0.93948
GM PUFA/MUFA	-0.00718197	0.0211316	0.73224	0.93948
LD (C18:0)	-0.0437782	0.13441	0.741695	0.93948
GM (C18:2)	-0.0969146	0.393641	0.805817	0.947868
GM (C16:0)	-0.033093	0.156909	0.830241	0.947868
BFTLR	-0.0948252	0.520604	0.849663	0.947868
GM (C18:1)	0.0571093	0.415333	0.900643	0.947868
GM MUFA	0.0555085	0.464962	0.910431	0.947868
LD (C20:1)	-0.00153432	0.0162664	0.910752	0.947868
GM (C14:0)	-0.00163169	0.0243	0.944663	0.947868
LD IMF	0.0106134	0.166276	0.947868	0.947868
rs	position	miRNA	Type	ref	alt
rs341950320	12:36947510	ssc-miR-378-2	precursor stem	G	A
Phenotype	δ	se	P-value	q-value
GM (C14:0)	0.0631453	0.0329486	0.0542337	0.938714
LD (C16:0)	0.353424	0.194017	0.0681705	0.938714
LD (C14:0)	0.0578233	0.0369959	0.115677	0.938714
LD UFA	-0.485304	0.312228	0.123232	0.938714
LD SFA	0.48474	0.313279	0.124839	0.938714
GM (C16:0)	0.295629	0.217219	0.184305	0.938714
BFT3R-4R1	0.441591	0.33991	0.196272	0.938714
HFT	0.501528	0.39251	0.206527	0.938714
LD (C20:1)	0.0231763	0.0216317	0.277026	0.938714
GM (C20:1)	0.0188446	0.0182253	0.295549	0.938714
GM (C18:1)	-0.479118	0.533764	0.358139	0.938714
GM SFA	0.290557	0.311501	0.359593	0.938714
GM UFA	-0.29038	0.31151	0.359908	0.938714
GM MUFA	-0.44019	0.612301	0.462852	0.938714
GM (C20:4)	0.110947	0.200753	0.56878	0.938714
GM (C18:2)	0.288791	0.521233	0.569848	0.938714
LD (C20:0)	0.00457825	0.00881802	0.600837	0.938714
GM PUFA	0.390043	0.782989	0.607005	0.938714
GM (C18:0)	-0.0844445	0.171967	0.619098	0.938714
LD PUFA/MUFA	0.0137853	0.0286208	0.627404	0.938714
GM (C16:1)	0.0356566	0.0756808	0.635621	0.938714
GM PUFA/MUFA	0.0116106	0.0281187	0.6638	0.938714
LD Cholesterol	0.4195	1.17448	0.711374	0.938714
LD (C18:1)	-0.211089	0.606736	0.713958	0.938714
LD (C18:0)	0.0689061	0.185368	0.720148	0.938714
LD IMF	0.0801865	0.229274	0.73843	0.938714
LD (C20:4)	-0.0655372	0.193621	0.738564	0.938714
LD (C18:3)	0.00376666	0.0125989	0.760222	0.938714
GM (C18:3)	0.0040992	0.0139624	0.762139	0.938714
GM (C20:0)	0.00426894	0.0139784	0.765796	0.938714
GM Cholesterol	-0.266808	1.27438	0.808645	0.938714
LD MUFA	-0.135399	0.674252	0.834221	0.938714
BFTLR	0.152155	0.710453	0.850561	0.938714
LD (C18:2)	0.0661255	0.521394	0.898285	0.938714
LD (C16:1)	0.0104798	0.0844546	0.901138	0.938714
GM IMF	0.0416265	0.349416	0.911539	0.938714
BFT3R-4R2	-0.161472	1.88692	0.931534	0.938714
LD PUFA	-0.0578078	0.757823	0.938714	0.938714
rs	position	miRNA	Type	ref	alt
rs323906663	6:63491948	ssc-miR-429	precursor stem	G	A
Phenotype	δ	se	P-value	q-value
GM IMF	0.568199	0.24815	0.0234819	0.892314
GM Cholesterol	-1.33235	1.00404	0.181649	0.981513
BFT3R-4R1	0.349635	0.26588	0.189998	0.981513
LD (C18:1)	-0.530403	0.444501	0.243244	0.981513
GM (C18:0)	0.144721	0.12683	0.251219	0.981513
HFT	0.32546	0.309236	0.288255	0.981513
LD (C16:0)	0.145331	0.140982	0.301023	0.981513
LD (C16:1)	0.0575447	0.0612204	0.34338	0.981513
LD (C14:0)	0.0254001	0.0270679	0.343983	0.981513
LD MUFA	-0.450555	0.497837	0.3652	0.981513
LD (C20:4)	0.128635	0.150726	0.389951	0.981513
GM (C20:0)	-0.00905569	0.0110521	0.409135	0.981513
LD (C18:3)	-0.00699123	0.00938456	0.453167	0.981513
LD UFA	-0.155911	0.226622	0.48658	0.981513
BFTLR	-0.342597	0.522616	0.506701	0.981513
LD SFA	0.148008	0.227469	0.510379	0.981513
LD PUFA/MUFA	0.0141412	0.0224535	0.525694	0.981513
GM (C20:1)	0.00869503	0.01383	0.526013	0.981513
LD Cholesterol	0.523102	0.892868	0.549978	0.981513
LD PUFA	0.334186	0.594387	0.571017	0.981513
LD (C18:2)	0.211568	0.408986	0.602164	0.981513
GM (C20:4)	-0.0705145	0.15157	0.637529	0.981513
GM SFA	0.0842124	0.22978	0.71091	0.981513
GM UFA	-0.0838895	0.229787	0.711975	0.981513
GM (C16:1)	-0.0192769	0.0563333	0.729391	0.981513
GM (C18:3)	-0.00346324	0.0105851	0.736448	0.981513
GM PUFA/MUFA	-0.00670102	0.0212949	0.75166	0.981513
LD IMF	0.0510255	0.167651	0.759842	0.981513
GM PUFA	-0.150503	0.591898	0.797713	0.981513
GM (C16:0)	-0.0360778	0.158458	0.816282	0.981513
LD (C20:0)	-0.00129797	0.00692227	0.850102	0.981513
LD (C18:0)	-0.0191525	0.135537	0.884581	0.981513
GM (C18:2)	-0.0574876	0.3966	0.885488	0.981513
BFT3R-4R2	0.149941	1.41329	0.9152	0.981513
GM (C18:1)	0.044272	0.417864	0.926078	0.981513
GM MUFA	0.0393519	0.468054	0.938761	0.981513
GM (C14:0)	-0.000611128	0.0245337	0.977054	0.981513
LD (C20:1)	-4.7623e-05	0.0163953	0.981513	0.981513
rs	position	miRNA	Type	ref	alt
rs335924546	17:10758828	ssc-miR-486	precursor stem	C	T
Phenotype	δ	se	P-value	q-value
GM (C20:4)	0.339591	0.146497	0.0209964	0.455451
LD (C14:0)	-0.0585822	0.0256128	0.0293714	0.455451
LD IMF	0.330022	0.155255	0.047482	0.455451
GM (C18:1)	-0.746896	0.407452	0.0693823	0.455451
GM Cholesterol	1.81969	1.02364	0.0738818	0.455451
GM (C20:1)	-0.0234388	0.013447	0.0878695	0.455451
LD (C18:0)	0.222885	0.133243	0.0926557	0.455451
GM MUFA	-0.743046	0.458325	0.107542	0.455451
GM (C14:0)	-0.0363729	0.0234868	0.119662	0.455451
GM IMF	0.378111	0.240783	0.119856	0.455451
GM PUFA/MUFA	0.0309362	0.02097	0.137985	0.469667
GM PUFA	0.837736	0.583259	0.148316	0.469667
LD Cholesterol	-0.977241	0.89168	0.284417	0.80114
LD (C20:0)	0.00726786	0.00717889	0.307923	0.80114
BFTLR	0.524632	0.525176	0.316239	0.80114
GM (C18:2)	0.359227	0.394376	0.357543	0.849164
GM UFA	0.171379	0.218896	0.430568	0.910028
GM SFA	-0.171189	0.218889	0.431066	0.910028
LD (C20:1)	0.0131662	0.0169731	0.468604	0.937209
GM (C18:0)	-0.0786798	0.123412	0.520173	0.949357
LD UFA	-0.145229	0.228833	0.526423	0.949357
LD SFA	0.136635	0.229418	0.55233	0.949357
LD MUFA	0.246011	0.523566	0.652678	0.949357
GM (C16:0)	-0.0672826	0.151828	0.657412	0.949357
LD (C18:2)	-0.184618	0.424869	0.661452	0.949357
LD (C18:1)	0.210103	0.474933	0.67205	0.949357
LD (C16:1)	0.0235493	0.060918	0.69536	0.949357
GM (C18:3)	-0.00402763	0.0107429	0.716223	0.949357
LD PUFA	-0.184629	0.617615	0.763196	0.949357
LD (C18:3)	-0.00257864	0.00957628	0.798415	0.949357
BFT3R-4R2	0.287457	1.31761	0.826995	0.949357
GM (C16:1)	0.0108935	0.0536317	0.834945	0.949357
LD (C16:0)	-0.0197746	0.143724	0.885301	0.949357
BFT3R-4R1	0.0386183	0.279203	0.894775	0.949357
GM (C20:0)	0.00136246	0.0113079	0.903342	0.949357
LD (C20:4)	0.0169911	0.156738	0.912994	0.949357
HFT	0.033449	0.320828	0.924374	0.949357
LD PUFA/MUFA	3.276e-05	0.0234123	0.98844	0.98844
